# Differential Effects of Cocaine and Morphine on the Diurnal Regulation of the Mouse Nucleus Accumbens Proteome

**DOI:** 10.1101/2023.03.01.530696

**Authors:** Kyle D. Ketchesin, Darius D. Becker-Krail, Xiangning Xue, Rashaun S. Wilson, TuKiet T. Lam, Kenneth R. Williams, Angus C. Nairn, George C. Tseng, Ryan W. Logan

## Abstract

Substance use disorders (SUDs) are associated with disruptions in sleep and circadian rhythms that persist during abstinence and may contribute to relapse risk. Repeated use of substances such as psychostimulants and opioids may lead to significant alterations in molecular rhythms in the nucleus accumbens (NAc), a brain region central to reward and motivation. Previous studies have identified rhythm alterations in the transcriptome of the NAc and other brain regions following the administration of psychostimulants or opioids. However, little is known about the impact of substance use on the diurnal rhythms of the proteome in the NAc. We used liquid chromatography coupled to tandem mass spectrometry-based (LC-MS/MS) quantitative proteomics, along with a data-independent acquisition (DIA) analysis pipeline, to investigate the effects of cocaine or morphine administration on diurnal rhythms of proteome in the mouse NAc. Overall, our data reveals cocaine and morphine differentially alters diurnal rhythms of the proteome in the NAc, with largely independent differentially expressed proteins dependent on time-of-day. Pathways enriched from cocaine altered protein rhythms were primarily associated with glucocorticoid signaling and metabolism, whereas morphine was associated with neuroinflammation. Collectively, these findings are the first to characterize the diurnal regulation of the NAc proteome and demonstrate a novel relationship between phase-dependent regulation of protein expression and the differential effects of cocaine and morphine on the NAc proteome.
