## Supplementary material for "Differential Effects of Cocaine and Morphine on the Diurnal Regulation of the Mouse Nucleus Accumbens Proteome": Dataset S2: Filtered list of DE proteins for Figs. 1 and 2

### Sheet: Sheet1
Cocaine Day	Cocaine Night	Morphine Day	Morphine Night
Q07235	Q920N7	O88307	O35969
Q9R0A0	Q9ERR7	P05063	P59759
Q922R1	Q8K341	P13439	Q8BLK3
O88685	Q569Z6	Q922J6	Q9CQ48
Q9D1R9	Q7TSE6	Q9JK42	Q61292
P50446	P28028	O70378	E9PX28
Q922U2	O88809	Q9QYS9	Q6IRU5
Q3TLH4	Q8BPM0	O88685	Q9Z127
Q9R1Q9	Q9WVQ1	Q91X72	O08585
Q91Z61	Q2TPA8	Q3TLH4	Q9WUC3
E9Q1Z0	Q9R1R2	P23927	Q9D415
P62918	Q3UMU9	Q8BU31	Q8BJI1
Q9ER73	Q99J36	Q3URS9	Q8R3Q6
P11404	Q8C7M3	Q9D1R9	Q8BSZ2
Q61781	Q9ERL9	P19246	Q9JIX8
Q8VED5	Q99J45	P63054	Q62348
Q8R0S4	Q921M4	E9Q616	O35609
P61087	Q91X97	E9PV24	Q8BXR1
P99027	Q9WVJ2	F7C3A0	Q6PH08
Q3UV17	Q6P3D0	Q8BR63	Q9WTU3
Q9DB70	Q3TL44	Q5SYD0	Q9QXV0
	O35098	O55135	P48320
	Q8BGZ1	P51880	P97450
	Q91WG5	Q4VAA2	Q52KI8
			P70429
			Q8BK64
			Q9D7X3
			Q9D8B3
			P83940
			O35633
			Q3UHK1
			Q8R326
			P34914
			P83882
			P56546
			Q5XG69
			Q7TPB0
			Q61595
			Q5QNQ6
			Q4JIM5
			Q9CY57
			Q7TME0
			P84228
			Q8CJ19
			Q03173
			Q99LI8
			Q8R3B1
			Q69Z26
			O88531
			Q9JK48
			Q9DBR1
			Q9ERG2
			Q9JKR6
			P38060
			Q8C078
			Q9ESZ8
			P50171
			P97447
			P56695
			Q3TES0
			Q8BLY2
			Q9D1J3
			P60670
			Q91XF0
			Q8K021
			Q9QY76
			E9PUL5
			A0A0R4J050
			O35945
			P10922
			P08003
			Q9CQ65
			Q6P9K8
			P24549
			Q8VDM6
			P32233
			Q91W43
			Q64737
			A0A0R4J117
			P17751
			P62281
			Q9D5T0
			Q8BHE3
			Q8VD65
			Q9ER88
			Q9D2N4
			Q8BP48
			Q9JIF7
			P55096
			Q91WM1
			Q9R1T2
			O35678
			O08989
			Q8VDK1
			Q6NS52
			Q8BFT9
			Q8BPM0
			E9Q616
			Q60673
			Q99LG2
			P56382
			Q91XL9
			Q8VCM5
			Q9CQ69
			Q9CRB9
			Q99MJ9
			P70704
			Q9D0L8
			O70250
			P19536
			Q6PD03
			Q61024
			Q923D2
			Q99PJ0
			Q8BJH1
			E9QK04
			Q3B7Z2
			Q7TMF3
			P14733
			G3X8R0
			Q8BWM0
			O70378
