## Supplementary material for "Differential Effects of Cocaine and Morphine on the Diurnal Regulation of the Mouse Nucleus Accumbens Proteome": Dataset S3: Pathway analysis for Fig. 2a

### Sheet: Cocaine Day
© 2000-2022 QIAGEN. All rights reserved.
Ingenuity Canonical Pathways	-log(p-value)	Ratio	Molecules
Glucocorticoid Receptor Signaling	3.21	0.0442	KRT14,KRT5,KRT6B,KRT76,KRT79
p53 Signaling	1	0.0625	SERPINE2
Maturity Onset Diabetes of Young (MODY) Signaling	1	0.0625	CACNB4
nNOS Signaling in Skeletal Muscle Cells	0.975	0.0588	CACNB4
Hypoxia Signaling in the Cardiovascular System	0.951	0.0556	UBE2K
Protein Ubiquitination Pathway	0.876	0.0204	PSMC3,UBE2K
FcγRIIB Signaling in B Lymphocytes	0.759	0.0345	CACNB4
Netrin Signaling	0.759	0.0345	CACNB4
EIF2 Signaling	0.752	0.0171	RPL8,RPLP2
Iron homeostasis signaling pathway	0.697	0.0294	ATP6AP1
White Adipose Tissue Browning Pathway	0.697	0.0294	CACNB4
Role of MAPK Signaling in Promoting the Pathogenesis of Influenza	0.686	0.0286	ATP6AP1
Polyamine Regulation in Colon Cancer	0.664	0.027	PSMC3
Amyotrophic Lateral Sclerosis Signaling	0.654	0.0263	CACNB4
FAT10 Signaling Pathway	0.654	0.0263	PSMC3
PKCθ Signaling in T Lymphocytes	0.644	0.0256	CACNB4
LPS/IL-1 Mediated Inhibition of RXR Function	0.625	0.0244	FABP3
Type II Diabetes Mellitus Signaling	0.625	0.0244	CACNB4
Gustation Pathway	0.59	0.0222	CACNB4
CCR5 Signaling in Macrophages	0.573	0.0213	CACNB4
GPCR-Mediated Nutrient Sensing in Enteroendocrine Cells	0.573	0.0213	CACNB4
BAG2 Signaling Pathway	0.573	0.0213	PSMC3
Coronavirus Pathogenesis Pathway	0.558	0.0204	ATP6AP1
Nitric Oxide Signaling in the Cardiovascular System	0.542	0.0196	CACNB4
Dilated Cardiomyopathy Signaling Pathway	0.536	0.0192	CACNB4
Cellular Effects of Sildenafil (Viagra)	0.536	0.0192	CACNB4
Corticotropin Releasing Hormone Signaling	0.529	0.0189	CACNB4
Androgen Signaling	0.502	0.0175	CACNB4
GABA Receptor Signaling	0.489	0.0169	CACNB4
Autophagy	0.461	0.0156	FUNDC1
Endocannabinoid Neuronal Synapse Pathway	0.461	0.0156	CACNB4
G Beta Gamma Signaling	0.45	0.0152	CACNB4
Phagosome Maturation	0.45	0.0152	ATP6AP1
Calcium Signaling	0.434	0.0145	CACNB4
Senescence Pathway	0.429	0.0143	CACNB4
Inhibition of ARE-Mediated mRNA Degradation Pathway	0.429	0.0143	PSMC3
GNRH Signaling	0.401	0.0132	CACNB4
Dopamine-DARPP32 Feedback in cAMP Signaling	0.401	0.0132	CACNB4
Synaptic Long Term Depression	0.397	0.013	CACNB4
NRF2-mediated Oxidative Stress Response	0.393	0.0128	UBE2K
Cardiac β-adrenergic Signaling	0.384	0.0125	CACNB4
Hepatic Fibrosis Signaling Pathway	0.376	0.0122	CACNB4
Cardiac Hypertrophy Signaling	0.361	0.0116	CACNB4
Role of NFAT in Cardiac Hypertrophy	0.342	0.011	CACNB4
Insulin Secretion Signaling Pathway	0.328	0.0105	CACNB4
CREB Signaling in Neurons	0.306	0.0098	CACNB4
Opioid Signaling Pathway	0.272	0.00877	CACNB4
Cardiac Hypertrophy Signaling (Enhanced)	0.263	0.00847	CACNB4
Huntington's Disease Signaling	0.237	0.00775	PSMC3
Estrogen Receptor Signaling	0.198	0.00671	CACNB4
Synaptogenesis Signaling Pathway	0.198	0.00671	CACNB4

### Sheet: Cocaine Night
© 2000-2022 QIAGEN. All rights reserved.
Ingenuity Canonical Pathways	-log(p-value)	Ratio	Molecules
Phototransduction Pathway	2.29	0.143	GUCY1A1,PRKAG2
Corticotropin Releasing Hormone Signaling	2.1	0.0566	BRAF,GUCY1A1,PRKAG2
Semaphorin Neuronal Repulsive Signaling Pathway	2.06	0.0545	DPYSL4,GUCY1A1,PRKAG2
Adrenomedullin signaling pathway	1.97	0.0508	BRAF,GUCY1A1,PRKAG2
Relaxin Signaling	1.92	0.0484	BRAF,GUCY1A1,PRKAG2
Sertoli Cell-Sertoli Cell Junction Signaling	1.62	0.0375	GUCY1A1,MAGI2,PRKAG2
White Adipose Tissue Browning Pathway	1.54	0.0588	GUCY1A1,PRKAG2
Antiproliferative Role of Somatostatin Receptor 2	1.49	0.0556	BRAF,GUCY1A1
Ovarian Cancer Signaling	1.47	0.0541	BRAF,PRKAG2
Melatonin Signaling	1.45	0.0526	BRAF,PRKAG2
Apelin Cardiac Fibroblast Signaling Pathway	1.41	0.2	PRKAG2
Ferroptosis Signaling Pathway	1.33	0.0455	BRAF,PRKAG2
eNOS Signaling	1.32	0.0444	GUCY1A1,PRKAG2
Gαs Signaling	1.3	0.0435	BRAF,PRKAG2
Nitric Oxide Signaling in the Cardiovascular System	1.22	0.0392	GUCY1A1,PRKAG2
PCP pathway	1.21	0.125	DAAM1
Cellular Effects of Sildenafil (Viagra)	1.2	0.0385	GUCY1A1,PRKAG2
Endothelin-1 Signaling	1.16	0.0364	BRAF,GUCY1A1
Sonic Hedgehog Signaling	1.16	0.111	PRKAG2
Endocannabinoid Developing Neuron Pathway	1.12	0.0345	BRAF,PRKAG2
Myc Mediated Apoptosis Signaling	1.12	0.1	PRKAG2
Role of MAPK Signaling in Inhibiting the Pathogenesis of Influenza	1.08	0.0909	BRAF
Tight Junction Signaling	1.05	0.0312	MAGI2,PRKAG2
Inhibition of Angiogenesis by TSP1	1.04	0.0833	GUCY1A1
Apelin Pancreas Signaling Pathway	1.04	0.0833	PRKAG2
Colorectal Cancer Metastasis Signaling	1.01	0.0299	BRAF,PRKAG2
Osteoarthritis Pathway	1.01	0.0769	PRKAG2
Sperm Motility	0.991	0.029	GUCY1A1,PRKAG2
ERK/MAPK Signaling	0.991	0.029	BRAF,PRKAG2
Inhibition of ARE-Mediated mRNA Degradation Pathway	0.979	0.0286	PRKAG2,PSMD13
Synaptogenesis Signaling Pathway	0.955	0.0201	BRAF,PRKAG2,SYT12
PXR/RXR Activation	0.921	0.0625	PRKAG2
Dopamine-DARPP32 Feedback in cAMP Signaling	0.921	0.0263	GUCY1A1,PRKAG2
PFKFB4 Signaling Pathway	0.896	0.0588	PRKAG2
Neuroprotective Role of THOP1 in Alzheimer's Disease	0.873	0.0556	PRKAG2
Gap Junction Signaling	0.866	0.0244	GUCY1A1,PRKAG2
Hepatic Fibrosis Signaling Pathway	0.866	0.0244	BRAF,PRKAG2
TR/RXR Activation	0.851	0.0526	SYT12
Hepatic Cholestasis	0.833	0.05	PRKAG2
G-Protein Coupled Receptor Signaling	0.833	0.0233	BRAF,PRKAG2
Melanoma Signaling	0.812	0.0476	BRAF
Pyridoxal 5'-phosphate Salvage Pathway	0.793	0.0455	BRAF
Cancer Drug Resistance By Drug Efflux	0.775	0.0435	BRAF
GPCR-Mediated Integration of Enteroendocrine Signaling Exemplified by an L Cell	0.759	0.0417	PRKAG2
Thyroid Cancer Signaling	0.726	0.0385	BRAF
Leptin Signaling in Obesity	0.726	0.0385	PRKAG2
Amyloid Processing	0.726	0.0385	PRKAG2
Tumor Microenvironment Pathway	0.726	0.0385	BRAF
NAD Signaling Pathway	0.712	0.037	PRKAG2
BMP signaling pathway	0.712	0.037	PRKAG2
Apelin Muscle Signaling Pathway	0.712	0.037	PRKAG2
Semaphorin Signaling in Neurons	0.699	0.0357	DPYSL4
Salvage Pathways of Pyrimidine Ribonucleotides	0.699	0.0357	BRAF
UVC-Induced MAPK Signaling	0.699	0.0357	BRAF
Molecular Mechanisms of Cancer	0.697	0.019	BRAF,PRKAG2
Netrin Signaling	0.684	0.0345	PRKAG2
NF-κB Signaling	0.684	0.0345	BRAF
Apelin Adipocyte Signaling Pathway	0.684	0.0345	PRKAG2
Acute Myeloid Leukemia Signaling	0.672	0.0333	BRAF
Regulation of the Epithelial-Mesenchymal Transition Pathway	0.672	0.0333	BRAF
Melanocyte Development and Pigmentation Signaling	0.646	0.0312	PRKAG2
Opioid Signaling Pathway	0.642	0.0175	BRAF,PRKAG2
Regulation Of The Epithelial Mesenchymal Transition By Growth Factors Pathway	0.623	0.0294	BRAF
Role of MAPK Signaling in Promoting the Pathogenesis of Influenza	0.613	0.0286	BRAF
IL-1 Signaling	0.602	0.0278	PRKAG2
Polyamine Regulation in Colon Cancer	0.592	0.027	PSMD13
PTEN Signaling	0.582	0.0263	MAGI2
Dopamine Receptor Signaling	0.582	0.0263	PRKAG2
FAT10 Signaling Pathway	0.582	0.0263	PSMD13
MSP-RON Signaling In Cancer Cells Pathway	0.582	0.0263	BRAF
Protein Kinase A Signaling	0.58	0.0159	BRAF,PRKAG2
IGF-1 Signaling	0.562	0.025	PRKAG2
Type II Diabetes Mellitus Signaling	0.553	0.0244	PRKAG2
Endocannabinoid Cancer Inhibition Pathway	0.553	0.0244	PRKAG2
RAR Activation	0.527	0.0227	PRKAG2
Neuropathic Pain Signaling In Dorsal Horn Neurons	0.527	0.0227	PRKAG2
Renin-Angiotensin Signaling	0.519	0.0222	PRKAG2
Gustation Pathway	0.519	0.0222	PRKAG2
GPCR-Mediated Nutrient Sensing in Enteroendocrine Cells	0.503	0.0213	PRKAG2
BAG2 Signaling Pathway	0.503	0.0213	PSMD13
Insulin Receptor Signaling	0.496	0.0208	PRKAG2
CDK5 Signaling	0.481	0.02	PRKAG2
Estrogen Receptor Signaling	0.479	0.0134	PRKAG2,THRAP3
Dilated Cardiomyopathy Signaling Pathway	0.467	0.0192	PRKAG2
Gαi Signaling	0.461	0.0189	PRKAG2
P2Y Purigenic Receptor Signaling Pathway	0.453	0.0185	PRKAG2
Xenobiotic Metabolism PXR Signaling Pathway	0.447	0.0182	PRKAG2
PPARα/RXRα Activation	0.441	0.0179	PRKAG2
HER-2 Signaling in Breast Cancer	0.441	0.0179	BRAF
D-myo-inositol (1,4,5,6)-Tetrakisphosphate Biosynthesis	0.441	0.0179	NUDT16
D-myo-inositol (3,4,5,6)-tetrakisphosphate Biosynthesis	0.441	0.0179	NUDT16
Androgen Signaling	0.435	0.0175	PRKAG2
Apelin Endothelial Signaling Pathway	0.435	0.0175	PRKAG2
Reelin Signaling in Neurons	0.429	0.0172	DCX
α-Adrenergic Signaling	0.424	0.0169	PRKAG2
3-phosphoinositide Degradation	0.424	0.0169	NUDT16
Role of Macrophages, Fibroblasts and Endothelial Cells in Rheumatoid Arthritis	0.418	0.0167	DAAM1
D-myo-inositol-5-phosphate Metabolism	0.412	0.0164	NUDT16
cAMP-mediated signaling	0.396	0.0156	BRAF
Autophagy	0.396	0.0156	PRKAG2
Endocannabinoid Neuronal Synapse Pathway	0.396	0.0156	PRKAG2
Synaptic Long Term Potentiation	0.385	0.0152	PRKAG2
HIF1α Signaling	0.385	0.0152	BRAF
G Beta Gamma Signaling	0.385	0.0152	PRKAG2
3-phosphoinositide Biosynthesis	0.385	0.0152	NUDT16
Epithelial Adherens Junction Signaling	0.38	0.0149	MAGI2
Calcium Signaling	0.371	0.0145	PRKAG2
Senescence Pathway	0.366	0.0143	BRAF
IL-8 Signaling	0.362	0.0141	BRAF
Superpathway of Inositol Phosphate Compounds	0.362	0.0141	NUDT16
GNRH Signaling	0.339	0.0132	PRKAG2
Synaptic Long Term Depression	0.335	0.013	GUCY1A1
Cardiac β-adrenergic Signaling	0.323	0.0125	PRKAG2
Integrin Signaling	0.319	0.0123	BRAF
AMPK Signaling	0.308	0.0119	PRKAG2
Cardiac Hypertrophy Signaling	0.301	0.0116	PRKAG2
Role of NFAT in Cardiac Hypertrophy	0.283	0.011	PRKAG2
Insulin Secretion Signaling Pathway	0.271	0.0105	PRKAG2
mTOR Signaling	0.264	0.0103	PRKAG2
Protein Ubiquitination Pathway	0.262	0.0102	PSMD13
CREB Signaling in Neurons	0.25	0.0098	PRKAG2
Breast Cancer Regulation by Stathmin1	0.25	0.0098	PRKAG2
Glucocorticoid Receptor Signaling	0.222	0.00885	PRKAG2
Cardiac Hypertrophy Signaling (Enhanced)	0.21	0.00847	PRKAG2
Axonal Guidance Signaling	0	0.00699	PRKAG2
Huntington's Disease Signaling	0	0.00775	PSMD13

### Sheet: Morphine Day
© 2000-2022 QIAGEN. All rights reserved.
Ingenuity Canonical Pathways	-log(p-value)	Ratio	Molecules
LXR/RXR Activation	2.16	0.118	FGA,HPX
FXR/RXR Activation	1.98	0.0952	FGA,HPX
Uridine-5'-phosphate Biosynthesis	1.82	0.5	UMPS
Intrinsic Prothrombin Activation Pathway	1.65	0.333	FGA
Extrinsic Prothrombin Activation Pathway	1.52	0.25	FGA
Sucrose Degradation V (Mammalian)	1.52	0.25	ALDOC
Coagulation System	1.43	0.2	FGA
Acute Phase Response Signaling	1.37	0.0455	FGA,HPX
Phospholipases	1.18	0.111	PLCH2
Aldosterone Signaling in Epithelial Cells	1.14	0.0339	CRYAB,PLCH2
D-myo-inositol (1,4,5)-Trisphosphate Biosynthesis	1.09	0.0909	PLCH2
Wnt/Ca+ pathway	1.09	0.0909	PLCH2
Pyrimidine Ribonucleotides De Novo Biosynthesis	0.967	0.0667	UMPS
Glycolysis I	0.967	0.0667	ALDOC
Gluconeogenesis I	0.967	0.0667	ALDOC
Dendritic Cell Maturation	0.893	0.0556	PLCH2
TR/RXR Activation	0.87	0.0526	FGA
Antioxidant Action of Vitamin C	0.83	0.0476	PLCH2
Phagosome Formation	0.793	0.0435	PLCH2
GPCR-Mediated Integration of Enteroendocrine Signaling Exemplified by an L Cell	0.777	0.0417	PLCH2
Protein Ubiquitination Pathway	0.772	0.0204	CRYAB,PSMC3
Factors Promoting Cardiogenesis in Vertebrates	0.759	0.04	PLCH2
Leptin Signaling in Obesity	0.745	0.0385	PLCH2
UVA-Induced MAPK Signaling	0.701	0.0345	PLCH2
Sphingosine-1-phosphate Signaling	0.676	0.0323	PLCH2
GP6 Signaling Pathway	0.676	0.0323	FGA
Iron homeostasis signaling pathway	0.64	0.0294	HPX
Apelin Cardiomyocyte Signaling Pathway	0.64	0.0294	PLCH2
Polyamine Regulation in Colon Cancer	0.607	0.027	PSMC3
Amyotrophic Lateral Sclerosis Signaling	0.599	0.0263	NEFH
Melatonin Signaling	0.599	0.0263	PLCH2
FAT10 Signaling Pathway	0.599	0.0263	PSMC3
LPS/IL-1 Mediated Inhibition of RXR Function	0.57	0.0244	FABP7
Glioblastoma Multiforme Signaling	0.551	0.0233	PLCH2
PI3K Signaling in B Lymphocytes	0.551	0.0233	PLCH2
Neuropathic Pain Signaling In Dorsal Horn Neurons	0.544	0.0227	PLCH2
Role of Tissue Factor in Cancer	0.519	0.0213	FGA
GPCR-Mediated Nutrient Sensing in Enteroendocrine Cells	0.519	0.0213	PLCH2
BAG2 Signaling Pathway	0.519	0.0213	PSMC3
Cellular Effects of Sildenafil (Viagra)	0.483	0.0192	PLCH2
P2Y Purigenic Receptor Signaling Pathway	0.47	0.0185	PLCH2
Endothelin-1 Signaling	0.463	0.0182	PLCH2
PPARα/RXRα Activation	0.457	0.0179	PLCH2
Reelin Signaling in Neurons	0.445	0.0172	PDK2
Adrenomedullin signaling pathway	0.439	0.0169	PLCH2
p70S6K Signaling	0.433	0.0167	PLCH2
Role of Macrophages, Fibroblasts and Endothelial Cells in Rheumatoid Arthritis	0.433	0.0167	PLCH2
D-myo-inositol-5-phosphate Metabolism	0.427	0.0164	PLCH2
14-3-3-mediated Signaling	0.421	0.0161	PLCH2
Endocannabinoid Neuronal Synapse Pathway	0.41	0.0156	PLCH2
Synaptic Long Term Potentiation	0.4	0.0152	PLCH2
Sperm Motility	0.385	0.0145	PLCH2
Senescence Pathway	0.38	0.0143	PDK2
Inhibition of ARE-Mediated mRNA Degradation Pathway	0.38	0.0143	PSMC3
Phospholipase C Signaling	0.376	0.0141	AHNAK
Superpathway of Inositol Phosphate Compounds	0.376	0.0141	PLCH2
Dopamine-DARPP32 Feedback in cAMP Signaling	0.354	0.0132	PLCH2
Synaptic Long Term Depression	0.349	0.013	PLCH2
Integrin Signaling	0.333	0.0123	TSPAN2
Gap Junction Signaling	0.329	0.0122	PLCH2
Thrombin Signaling	0.321	0.0119	PLCH2
Cardiac Hypertrophy Signaling	0.314	0.0116	PLCH2
Role of NFAT in Cardiac Hypertrophy	0.297	0.011	PLCH2
Insulin Secretion Signaling Pathway	0.284	0.0105	PLCH2
CREB Signaling in Neurons	0.263	0.0098	PLCH2
Cardiac Hypertrophy Signaling (Enhanced)	0.222	0.00847	PLCH2
Protein Kinase A Signaling	0.204	0.00794	PLCH2
Huntington's Disease Signaling	0.199	0.00775	PSMC3
Axonal Guidance Signaling	0	0.00699	PLCH2
Estrogen Receptor Signaling	0	0.00671	PLCH2

### Sheet: Morphine Night
© 2000-2022 QIAGEN. All rights reserved.
Ingenuity Canonical Pathways	-log(p-value)	Ratio	Molecules
CTLA4 Signaling in Cytotoxic T Lymphocytes	1.44	0.129	CLTA,CLTB,PIK3R4,PPP2R5A
Triacylglycerol Biosynthesis	1.4	0.25	PLPPR3,PLPPR4
S-methyl-5'-thioadenosine Degradation II	1.39	1	MTAP
Glycine Degradation (Creatine Biosynthesis)	1.39	1	GAMT
Asparagine Biosynthesis I	1.39	1	ASNS
Mechanisms of Viral Exit from Host Cells	1.28	0.143	CHMP4B,LMNB1,SH3GLB1
Estrogen-Dependent Breast Cancer Signaling	1.18	0.13	HSD17B8,MRAS,PIK3R4
Superpathway of Inositol Phosphate Compounds	1.16	0.0845	EPHX2,PIK3R4,PLCD1,PLPPR4,PPP2R5A,PTPRN
Type I Diabetes Mellitus Signaling	1.14	0.182	GAD2,PTPRN
IL-9 Signaling	1.1	0.5	PIK3R4
Role of Oct4 in Mammalian Embryonic Stem Cell Pluripotency	1.1	0.5	SH3GLB1
Retinoic acid Mediated Apoptosis Signaling	1.1	0.5	DAP3
Prostanoid Biosynthesis	1.1	0.5	PTGES2
5-aminoimidazole Ribonucleotide Biosynthesis I	1.1	0.5	GART
Glycine Cleavage Complex	1.1	0.5	GLDC
Glutamate Dependent Acid Resistance	1.1	0.5	GAD2
NAD Signaling Pathway	1.02	0.111	H1-0,PIK3R4,SLC7A5
Virus Entry via Endocytic Pathways	1.01	0.093	CLTA,CLTB,MRAS,PIK3R4
D-myo-inositol-5-phosphate Metabolism	0.991	0.082	EPHX2,PLCD1,PLPPR4,PPP2R5A,PTPRN
UVA-Induced MAPK Signaling	0.947	0.103	MRAS,PIK3R4,PLCD1
Ubiquinol-10 Biosynthesis (Eukaryotic)	0.928	0.333	MICAL3
Heme Degradation	0.928	0.333	BLVRB
Tetrahydrofolate Salvage from 5,10-methenyltetrahydrofolate	0.928	0.333	GART
Histidine Degradation VI	0.928	0.333	MICAL3
Pregnenolone Biosynthesis	0.928	0.333	MICAL3
Chronic Myeloid Leukemia Signaling	0.914	0.1	CTBP2,MRAS,PIK3R4
PDGF Signaling	0.914	0.1	ABL2,MRAS,PIK3R4
Glycolysis I	0.907	0.133	PGAM2,TPI1
MSP-RON Signaling In Macrophages Pathway	0.907	0.133	MRAS,PIK3R4
3-phosphoinositide Biosynthesis	0.883	0.0758	EPHX2,PIK3R4,PLPPR4,PPP2R5A,PTPRN
Renal Cell Carcinoma Signaling	0.879	0.0968	ELOC,MRAS,PIK3R4
PXR/RXR Activation	0.86	0.125	ALDH1A1,Aldh1a7
Ceramide Signaling	0.821	0.0909	MRAS,PIK3R4,PPP2R5A
T Cell Exhaustion Signaling Pathway	0.821	0.0909	MRAS,PIK3R4,PPP2R5A
Role of JAK1 and JAK3 in γc Cytokine Signaling	0.818	0.118	MRAS,PIK3R4
HOTAIR Regulatory Pathway	0.818	0.118	PCDH10,PIK3R4
Granzyme B Signaling	0.812	0.25	LMNB1
Sucrose Degradation V (Mammalian)	0.812	0.25	TPI1
Rapoport-Luebering Glycolytic Shunt	0.812	0.25	PGAM2
Eicosanoid Signaling	0.812	0.25	PTGES2
Dendritic Cell Maturation	0.777	0.111	PIK3R4,PLCD1
IL-4 Signaling	0.777	0.111	MRAS,PIK3R4
TR/RXR Activation	0.742	0.105	PIK3R4,STRBP
MSP-RON Signaling Pathway	0.724	0.2	PIK3R4
Acyl-CoA Hydrolysis	0.724	0.2	PPT1
Glutamate Degradation III (via 4-aminobutyrate)	0.724	0.2	GAD2
Role of p14/p19ARF in Tumor Suppression	0.724	0.2	PIK3R4
Th1 and Th2 Activation Pathway	0.724	0.2	PIK3R4
Th1 Pathway	0.724	0.2	PIK3R4
Th2 Pathway	0.724	0.2	PIK3R4
IL-23 Signaling Pathway	0.724	0.2	PIK3R4
D-myo-inositol (1,4,5,6)-Tetrakisphosphate Biosynthesis	0.71	0.0714	EPHX2,PLPPR4,PPP2R5A,PTPRN
D-myo-inositol (3,4,5,6)-tetrakisphosphate Biosynthesis	0.71	0.0714	EPHX2,PLPPR4,PPP2R5A,PTPRN
Telomerase Signaling	0.695	0.0789	MRAS,PIK3R4,PPP2R5A
Melanoma Signaling	0.674	0.0952	MRAS,PIK3R4
3-phosphoinositide Degradation	0.656	0.0678	EPHX2,PLPPR4,PPP2R5A,PTPRN
IL-10 Signaling	0.654	0.167	BLVRB
Granzyme A Signaling	0.654	0.167	H1-0
Retinoate Biosynthesis I	0.654	0.167	ALDH1A1
Estrogen Biosynthesis	0.654	0.167	HSD17B8
CNTF Signaling	0.644	0.0909	MRAS,PIK3R4
Role of NANOG in Mammalian Embryonic Stem Cell Pluripotency	0.644	0.0909	MRAS,PIK3R4
Neurotrophin/TRK Signaling	0.644	0.0909	MRAS,PIK3R4
Sumoylation Pathway	0.644	0.0909	CTBP2,SAE1
SPINK1 General Cancer Pathway	0.644	0.0909	MRAS,PIK3R4
p70S6K Signaling	0.638	0.0667	MRAS,PIK3R4,PLCD1,PPP2R5A
Role of Macrophages, Fibroblasts and Endothelial Cells in Rheumatoid Arthritis	0.638	0.0667	DAAM1,MRAS,PIK3R4,PLCD1
IL-15 Signaling	0.616	0.087	MRAS,PIK3R4
Angiopoietin Signaling	0.616	0.087	MRAS,PIK3R4
Glioma Invasiveness Signaling	0.616	0.087	MRAS,PIK3R4
ErbB2-ErbB3 Signaling	0.616	0.087	MRAS,PIK3R4
GDNF Family Ligand-Receptor Interactions	0.616	0.087	MRAS,PIK3R4
Phagosome Formation	0.616	0.087	PIK3R4,PLCD1
Clathrin-mediated Endocytosis Signaling	0.613	0.061	CLTA,CLTB,HGS,PIK3R4,SH3GLB1
Ketogenesis	0.595	0.143	HMGCL
Glycogen Degradation II	0.595	0.143	MTAP
Leucine Degradation I	0.595	0.143	HMGCL
Fatty Acid α-oxidation	0.595	0.143	ALDH1A1
Glioblastoma Multiforme Signaling	0.59	0.0698	MRAS,PIK3R4,PLCD1
Mouse Embryonic Stem Cell Pluripotency	0.588	0.0833	MRAS,PIK3R4
PEDF Signaling	0.588	0.0833	MRAS,PIK3R4
JAK/Stat Signaling	0.588	0.0833	MRAS,PIK3R4
Autophagy	0.575	0.0625	CAMKK2,PIK3R4,PPP2R5A,SLC7A5
IL-17 Signaling	0.564	0.08	MRAS,PIK3R4
Thrombopoietin Signaling	0.564	0.08	MRAS,PIK3R4
IL-2 Signaling	0.564	0.08	MRAS,PIK3R4
Oxidative Phosphorylation	0.561	0.0615	Atp5e,ATP5PF,NDUFA12,UQCRQ
Triacylglycerol Degradation	0.545	0.125	MGLL
Glycogen Degradation III	0.545	0.125	MTAP
Histamine Degradation	0.545	0.125	ALDH1A1
PCP pathway	0.545	0.125	DAAM1
NF-κB Activation by Viruses	0.539	0.0769	MRAS,PIK3R4
FLT3 Signaling in Hematopoietic Progenitor Cells	0.539	0.0769	MRAS,PIK3R4
Thyroid Cancer Signaling	0.539	0.0769	MRAS,PIK3R4
Hereditary Breast Cancer Signaling	0.539	0.0769	MRAS,PIK3R4
Leptin Signaling in Obesity	0.539	0.0769	PIK3R4,PLCD1
Tumor Microenvironment Pathway	0.539	0.0769	MRAS,PIK3R4
Endometrial Cancer Signaling	0.517	0.0741	MRAS,PIK3R4
Non-Small Cell Lung Cancer Signaling	0.517	0.0741	MRAS,PIK3R4
VEGF Family Ligand-Receptor Interactions	0.517	0.0741	MRAS,PIK3R4
ErbB4 Signaling	0.517	0.0741	MRAS,PIK3R4
Macropinocytosis Signaling	0.517	0.0741	MRAS,PIK3R4
Role of IL-17A in Arthritis	0.503	0.111	PIK3R4
Phospholipases	0.503	0.111	PLCD1
Purine Nucleotides De Novo Biosynthesis II	0.503	0.111	GART
Putrescine Degradation III	0.503	0.111	ALDH1A1
Prolactin Signaling	0.495	0.0714	MRAS,PIK3R4
IL-6 Signaling	0.495	0.0714	MRAS,PIK3R4
Coronavirus Pathogenesis Pathway	0.488	0.0612	PTGES2,RPS11,TNPO2
FcγRIIB Signaling in B Lymphocytes	0.475	0.069	MRAS,PIK3R4
LPS-stimulated MAPK Signaling	0.475	0.069	MRAS,PIK3R4
NF-κB Signaling	0.475	0.069	MRAS,PIK3R4
CD40 Signaling	0.466	0.1	PIK3R4
Role of CHK Proteins in Cell Cycle Checkpoint Control	0.466	0.1	PPP2R5A
Dopamine Degradation	0.466	0.1	ALDH1A1
Oxidative Ethanol Degradation III	0.466	0.1	ALDH1A1
Ethanol Degradation IV	0.466	0.1	ALDH1A1
Tec Kinase Signaling	0.458	0.0588	GTF2I,MRAS,PIK3R4
Acute Myeloid Leukemia Signaling	0.456	0.0667	MRAS,PIK3R4
Regulation of the Epithelial-Mesenchymal Transition Pathway	0.456	0.0667	MRAS,PIK3R4
Apoptosis Signaling	0.456	0.0667	ACIN1,MRAS
HMGB1 Signaling	0.438	0.0645	MRAS,PIK3R4
Human Embryonic Stem Cell Pluripotency	0.438	0.0645	MRAS,PIK3R4
Sphingosine-1-phosphate Signaling	0.438	0.0645	PIK3R4,PLCD1
SAPK/JNK Signaling	0.438	0.0645	MRAS,PIK3R4
GP6 Signaling Pathway	0.438	0.0645	LAMB2,PIK3R4
Docosahexaenoic Acid (DHA) Signaling	0.433	0.0909	PIK3R4
Cell Cycle Regulation by BTG Family Proteins	0.433	0.0909	PPP2R5A
Glutaryl-CoA Degradation	0.433	0.0909	HSD17B8
D-myo-inositol (1,4,5)-Trisphosphate Biosynthesis	0.433	0.0909	PLCD1
Tryptophan Degradation III (Eukaryotic)	0.433	0.0909	HSD17B8
Wnt/Ca+ pathway	0.433	0.0909	PLCD1
Xenobiotic Metabolism Signaling	0.432	0.0533	ALDH1A1,MRAS,PIK3R4,PPP2R5A
Melanocyte Development and Pigmentation Signaling	0.42	0.0625	MRAS,PIK3R4
GM-CSF Signaling	0.42	0.0625	MRAS,PIK3R4
P2Y Purigenic Receptor Signaling Pathway	0.418	0.0556	MRAS,PIK3R4,PLCD1
Endothelin-1 Signaling	0.405	0.0545	MRAS,PIK3R4,PLCD1
IL-15 Production	0.403	0.0833	ABL2
Prostate Cancer Signaling	0.403	0.0606	MRAS,PIK3R4
Gα12/13 Signaling	0.403	0.0606	MRAS,PIK3R4
PAK Signaling	0.403	0.0606	MRAS,PIK3R4
NGF Signaling	0.403	0.0606	MRAS,PIK3R4
Serotonin Degradation	0.403	0.0833	ALDH1A1
Ethanol Degradation II	0.403	0.0833	ALDH1A1
Death Receptor Signaling	0.403	0.0833	ACIN1
Apelin Pancreas Signaling Pathway	0.403	0.0833	PIK3R4
IL-3 Signaling	0.388	0.0588	MRAS,PIK3R4
Apelin Cardiomyocyte Signaling Pathway	0.388	0.0588	PIK3R4,PLCD1
White Adipose Tissue Browning Pathway	0.388	0.0588	CAMKK2,CTBP2
Regulation Of The Epithelial Mesenchymal Transition By Growth Factors Pathway	0.388	0.0588	MRAS,PIK3R4
Lymphotoxin β Receptor Signaling	0.377	0.0769	PIK3R4
Growth Hormone Signaling	0.377	0.0769	PIK3R4
Ephrin A Signaling	0.377	0.0769	PIK3R4
Tryptophan Degradation X (Mammalian, via Tryptamine)	0.377	0.0769	ALDH1A1
Noradrenaline and Adrenaline Degradation	0.377	0.0769	ALDH1A1
Adipogenesis pathway	0.377	0.0769	CTBP2
Fc Epsilon RI Signaling	0.373	0.0571	MRAS,PIK3R4
HGF Signaling	0.373	0.0571	MRAS,PIK3R4
ErbB Signaling	0.373	0.0571	MRAS,PIK3R4
Endocannabinoid Developing Neuron Pathway	0.37	0.0517	MGLL,MRAS,PIK3R4
Antiproliferative Role of Somatostatin Receptor 2	0.359	0.0556	MRAS,PIK3R4
Systemic Lupus Erythematosus Signaling	0.359	0.0556	MRAS,PIK3R4
GABA Receptor Signaling	0.359	0.0508	GAD2,MRAS,SLC32A1
Adrenomedullin signaling pathway	0.359	0.0508	MRAS,PIK3R4,PLCD1
Systemic Lupus Erythematosus In T Cell Signaling Pathway	0.359	0.0508	MRAS,PIK3R4,PPP2R5A
IL-17A Signaling in Airway Cells	0.353	0.0714	PIK3R4
PD-1, PD-L1 cancer immunotherapy pathway	0.353	0.0714	PIK3R4
Ovarian Cancer Signaling	0.345	0.0541	MRAS,PIK3R4
AMPK Signaling	0.343	0.0476	CAMKK2,MRAS,PIK3R4,PPP2R5A
Paxillin Signaling	0.332	0.0526	MRAS,PIK3R4
MSP-RON Signaling In Cancer Cells Pathway	0.332	0.0526	MRAS,PIK3R4
Oncostatin M Signaling	0.331	0.0667	MRAS
Mitotic Roles of Polo-Like Kinase	0.331	0.0667	PPP2R5A
Small Cell Lung Cancer Signaling	0.331	0.0667	PIK3R4
Gluconeogenesis I	0.331	0.0667	PGAM2
14-3-3-mediated Signaling	0.327	0.0484	MRAS,PIK3R4,PLCD1
Regulation of eIF4 and p70S6K Signaling	0.325	0.0465	MRAS,PIK3R4,PPP2R5A,RPS11
Natural Killer Cell Signaling	0.319	0.0513	MRAS,PIK3R4
PKCθ Signaling in T Lymphocytes	0.319	0.0513	MRAS,PIK3R4
Xenobiotic Metabolism General Signaling Pathway	0.319	0.0513	MRAS,PIK3R4
p53 Signaling	0.311	0.0625	PIK3R4
Role of PI3K/AKT Signaling in the Pathogenesis of Influenza	0.311	0.0625	PIK3R4
IL-7 Signaling Pathway	0.311	0.0625	PIK3R4
Erythropoietin Signaling Pathway	0.307	0.05	MRAS,PIK3R4
IGF-1 Signaling	0.307	0.05	MRAS,PIK3R4
VEGF Signaling	0.307	0.05	MRAS,PIK3R4
T Cell Receptor Signaling	0.296	0.0488	MRAS,PIK3R4
Endocannabinoid Cancer Inhibition Pathway	0.296	0.0488	CAMKK2,PIK3R4
Role of Pattern Recognition Receptors in Recognition of Bacteria and Viruses	0.292	0.0588	PIK3R4
Cyclins and Cell Cycle Regulation	0.292	0.0588	PPP2R5A
TGF-β Signaling	0.292	0.0588	MRAS
HIF1α Signaling	0.29	0.0455	ELOC,MRAS,PIK3R4
FAK Signaling	0.285	0.0476	MRAS,PIK3R4
Bladder Cancer Signaling	0.276	0.0556	MRAS
UVB-Induced MAPK Signaling	0.276	0.0556	PIK3R4
FGF Signaling	0.276	0.0556	PIK3R4
PI3K Signaling in B Lymphocytes	0.274	0.0465	MRAS,PLCD1
Sperm Motility	0.265	0.0435	ABL2,MRAS,PLCD1
ERK/MAPK Signaling	0.265	0.0435	MRAS,PIK3R4,PPP2R5A
Neuropathic Pain Signaling In Dorsal Horn Neurons	0.264	0.0455	PIK3R4,PLCD1
Glioma Signaling	0.264	0.0455	MRAS,PIK3R4
Senescence Pathway	0.257	0.0429	MRAS,PIK3R4,PPP2R5A
Renin-Angiotensin Signaling	0.254	0.0444	MRAS,PIK3R4
Systemic Lupus Erythematosus In B Cell Signaling Pathway	0.254	0.0444	MRAS,PIK3R4
Mitochondrial Dysfunction	0.252	0.0417	Atp5e,ATP5PF,NDUFA12,UQCRQ
Phospholipase C Signaling	0.249	0.0423	AHNAK,MRAS,PLCD1
Stearate Biosynthesis I (Animals)	0.246	0.05	PPT1
EGF Signaling	0.246	0.05	PIK3R4
PPAR Signaling	0.246	0.05	MRAS
Kinetochore Metaphase Signaling Pathway	0.246	0.05	PPP2R5A
Coronavirus Replication Pathway	0.246	0.05	COPB1
mTOR Signaling	0.245	0.0412	MRAS,PIK3R4,PPP2R5A,RPS11
Role of Tissue Factor in Cancer	0.236	0.0426	MRAS,PIK3R4
B Cell Receptor Signaling	0.236	0.0426	MRAS,PIK3R4
Neuroinflammation Signaling Pathway	0.236	0.0426	GAD2,PIK3R4
ATM Signaling	0.232	0.0476	PPP2R5A
Pancreatic Adenocarcinoma Signaling	0.232	0.0476	PIK3R4
Antioxidant Action of Vitamin C	0.232	0.0476	PLCD1
STAT3 Pathway	0.232	0.0476	MRAS
Insulin Receptor Signaling	0.227	0.0417	MRAS,PIK3R4
Xenobiotic Metabolism CAR Signaling Pathway	0.227	0.0417	ALDH1A1,PPP2R5A
Caveolar-mediated Endocytosis Signaling	0.22	0.0455	COPB1
iCOS-iCOSL Signaling in T Helper Cells	0.22	0.0455	PIK3R4
G Protein Signaling Mediated by Tubby	0.22	0.0455	MRAS
RANK Signaling in Osteoclasts	0.22	0.0455	PIK3R4
Pyridoxal 5'-phosphate Salvage Pathway	0.22	0.0455	PNPO
Fatty Acid β-oxidation I	0.22	0.0455	HSD17B8
ERK5 Signaling	0.208	0.0435	MRAS
Cancer Drug Resistance By Drug Efflux	0.208	0.0435	MRAS
BEX2 Signaling Pathway	0.208	0.0435	PPP2R5A
Role of Osteoblasts, Osteoclasts and Chondrocytes in Rheumatoid Arthritis	0.197	0.0417	PIK3R4
Role of MAPK Signaling in the Pathogenesis of Influenza	0.197	0.0417	MRAS
GPCR-Mediated Integration of Enteroendocrine Signaling Exemplified by an L Cell	0.197	0.0417	PLCD1
Xenobiotic Metabolism AHR Signaling Pathway	0.197	0.0417	ALDH1A1
Glucocorticoid Receptor Signaling	0	0.0265	MRAS,NDUFA12,PIK3R4
Neuregulin Signaling	0	0.0238	MRAS
Leukocyte Extravasation Signaling	0	0.0189	PIK3R4
Synaptic Long Term Potentiation	0	0.0303	MRAS,PLCD1
Axonal Guidance Signaling	0	0.021	MRAS,PIK3R4,PLCD1
Amyotrophic Lateral Sclerosis Signaling	0	0.0263	PIK3R4
Actin Cytoskeleton Signaling	0	0.0244	MRAS,PIK3R4
Synaptic Long Term Depression	0	0.039	MRAS,PLCD1,PPP2R5A
Huntington's Disease Signaling	0	0.031	ATP5PF,CLTA,CLTB,PIK3R4
NRF2-mediated Oxidative Stress Response	0	0.0256	MRAS,PIK3R4
PPARα/RXRα Activation	0	0.0357	MRAS,PLCD1
Aryl Hydrocarbon Receptor Signaling	0	0.0345	ALDH1A1
LPS/IL-1 Mediated Inhibition of RXR Function	0	0.0244	ALDH1A1
Acute Phase Response Signaling	0	0.0227	MRAS
Tight Junction Signaling	0	0.0156	PPP2R5A
RAR Activation	0	0.0227	ALDH1A1
α-Adrenergic Signaling	0	0.0169	MRAS
Fcγ Receptor-mediated Phagocytosis in Macrophages and Monocytes	0	0.0238	DGKB
IL-8 Signaling	0	0.0282	MRAS,PIK3R4
IL-12 Signaling and Production in Macrophages	0	0.037	PIK3R4
Role of NFAT in Regulation of the Immune Response	0	0.0312	MRAS,PIK3R4
CCR5 Signaling in Macrophages	0	0.0213	MRAS
fMLP Signaling in Neutrophils	0	0.0328	MRAS,PIK3R4
CXCR4 Signaling	0	0.0282	MRAS,PIK3R4
CCR3 Signaling in Eosinophils	0	0.0333	MRAS,PIK3R4
CD28 Signaling in T Helper Cells	0	0.0303	PIK3R4
Reelin Signaling in Neurons	0	0.0172	PIK3R4
Melatonin Signaling	0	0.0263	PLCD1
Cellular Effects of Sildenafil (Viagra)	0	0.0192	PLCD1
Relaxin Signaling	0	0.0323	MRAS,PIK3R4
Factors Promoting Cardiogenesis in Vertebrates	0	0.04	PLCD1
Agrin Interactions at Neuromuscular Junction	0	0.04	MRAS
Thrombin Signaling	0	0.0357	MRAS,PIK3R4,PLCD1
Cardiac Hypertrophy Signaling	0	0.0349	MRAS,PIK3R4,PLCD1
CDK5 Signaling	0	0.04	MRAS,PPP2R5A
Molecular Mechanisms of Cancer	0	0.019	MRAS,PIK3R4
GNRH Signaling	0	0.0132	MRAS
Cholecystokinin/Gastrin-mediated Signaling	0	0.0238	MRAS
Androgen Signaling	0	0.0175	MRAS
Germ Cell-Sertoli Cell Junction Signaling	0	0.029	MRAS,PIK3R4
Aldosterone Signaling in Epithelial Cells	0	0.0339	PIK3R4,PLCD1
CREB Signaling in Neurons	0	0.0294	MRAS,PIK3R4,PLCD1
Type II Diabetes Mellitus Signaling	0	0.0244	PIK3R4
Production of Nitric Oxide and Reactive Oxygen Species in Macrophages	0	0.0385	PIK3R4,PPP2R5A
Colorectal Cancer Metastasis Signaling	0	0.0299	MRAS,PIK3R4
G Beta Gamma Signaling	0	0.0152	MRAS
ILK Signaling	0	0.037	PIK3R4,PPP2R5A
EIF2 Signaling	0	0.0342	MRAS,PIK3R4,Rpl36a,RPS11
Rac Signaling	0	0.04	MRAS,PIK3R4
RhoA Signaling	0	0.0182	ABL2
HER-2 Signaling in Breast Cancer	0	0.0357	MRAS,PIK3R4
Protein Kinase A Signaling	0	0.0317	DUSP3,H1-0,PLCD1,PTPRN
Role of NFAT in Cardiac Hypertrophy	0	0.033	MRAS,PIK3R4,PLCD1
IL-1 Signaling	0	0.0278	MRAS
Breast Cancer Regulation by Stathmin1	0	0.0294	MRAS,PIK3R4,PPP2R5A
Regulation of IL-2 Expression in Activated and Anergic T Lymphocytes	0	0.037	MRAS
Actin Nucleation by ARP-WASP Complex	0	0.0303	MRAS
Dopamine-DARPP32 Feedback in cAMP Signaling	0	0.0395	CAMKK2,PLCD1,PPP2R5A
Signaling by Rho Family GTPases	0	0.0208	MRAS,PIK3R4
RhoGDI Signaling	0	0.0133	MRAS
Sertoli Cell-Sertoli Cell Junction Signaling	0	0.0125	MRAS
Gap Junction Signaling	0	0.0366	MRAS,PIK3R4,PLCD1
eNOS Signaling	0	0.0222	PIK3R4
Ephrin B Signaling	0	0.025	MRAS
Netrin Signaling	0	0.0345	ENAH
tRNA Charging	0	0.04	TARS3
Epithelial Adherens Junction Signaling	0	0.0149	MRAS
Gαi Signaling	0	0.0189	MRAS
Gαq Signaling	0	0.0328	MRAS,PIK3R4
Gαs Signaling	0	0.0217	MRAS
Regulation of Cellular Mechanics by Calpain Protease	0	0.0385	MRAS
Remodeling of Epithelial Adherens Junctions	0	0.0213	HGS
UVC-Induced MAPK Signaling	0	0.0357	MRAS
HIPPO signaling	0	0.0312	PPP2R5A
Estrogen Receptor Signaling	0	0.0336	CTBP2,MRAS,NDUFA12,PIK3R4,PLCD1
PI3K/AKT Signaling	0	0.0364	MRAS,PPP2R5A
PTEN Signaling	0	0.0263	MRAS
Nitric Oxide Signaling in the Cardiovascular System	0	0.0196	PIK3R4
Cardiac β-adrenergic Signaling	0	0.025	MRAS,PPP2R5A
Protein Ubiquitination Pathway	0	0.0102	ELOC
Wnt/β-catenin Signaling	0	0.0312	PPP2R5A
Chemokine Signaling	0	0.0256	MRAS
Integrin Signaling	0	0.0247	MRAS,PIK3R4
Dopamine Receptor Signaling	0	0.0263	PPP2R5A
G-Protein Coupled Receptor Signaling	0	0.0233	MRAS,PIK3R4
BMP signaling pathway	0	0.037	MRAS
GPCR-Mediated Nutrient Sensing in Enteroendocrine Cells	0	0.0213	PLCD1
Sirtuin Signaling Pathway	0	0.036	ATP5PF,H1-0,NDUFA12,PGAM2
Opioid Signaling Pathway	0	0.0263	CLTA,CLTB,MRAS
Endocannabinoid Neuronal Synapse Pathway	0	0.0312	MGLL,PLCD1
Apelin Endothelial Signaling Pathway	0	0.0351	MRAS,PIK3R4
Apelin Muscle Signaling Pathway	0	0.037	MRAS
Cardiac Hypertrophy Signaling (Enhanced)	0	0.0254	MRAS,PIK3R4,PLCD1
Synaptogenesis Signaling Pathway	0	0.0134	MRAS,PIK3R4
Inhibition of ARE-Mediated mRNA Degradation Pathway	0	0.0143	PPP2R5A
Hepatic Fibrosis Signaling Pathway	0	0.0244	MRAS,PIK3R4
Xenobiotic Metabolism PXR Signaling Pathway	0	0.0182	ALDH1A1
Insulin Secretion Signaling Pathway	0	0.0211	PIK3R4,PLCD1
Semaphorin Neuronal Repulsive Signaling Pathway	0	0.0182	PIK3R4
Calcium Signaling	0	0.0145	CAMKK2
Ephrin Receptor Signaling	0	0.0137	MRAS
Ferroptosis Signaling Pathway	0	0.0227	MRAS
Role of MAPK Signaling in Promoting the Pathogenesis of Influenza	0	0.0286	MRAS
