## Supplementary material for "Differential Effects of Cocaine and Morphine on the Diurnal Regulation of the Mouse Nucleus Accumbens Proteome": Dataset S4: Metascape analyses for Fig. 2b

### Sheet: Annotation
Gene	original_id	Cocaine_Day	Cocaine_Night	Morphine_Day	Morphine_Night	GO:0006520 cellular amino acid metabolic	GO:0072521 purine-containing compound met	GO:0044283 small molecule biosynthetic pr	GO:0006836 neurotransmitter transport	GO:0050772 positive regulation of axonoge	GO:0009185 ribonucleoside diphosphate met	GO:0042149 cellular response to glucose s	GO:0046839 phospholipid dephosphorylation	GO:0015804 neutral amino acid transport	GO:0006119 oxidative phosphorylation	GO:0009636 response to toxic substance	GO:0032386 regulation of intracellular tr	GO:0051656 establishment of organelle loc	TotalEvidenceCount
19182	O88685	1	0	1	0	0	0	0	0	0	0	0	0	0	0	0	0	0	0
226562	Q3TLH4	1	0	1	0	0	0	0	0	0	0	0	0	0	0	0	0	0	0
68436	Q9D1R9	1	0	1	0	0	0	0	0	0	0	0	0	0	0	0	0	0	0
208846	Q8BPM0	0	1	0	1	0	0	0	0	0	0	0	0	0	0	0	0	0	0
18117	O70378	0	0	1	1	0	0	0	0	0	0	0	0	0	0	0	0	0	0
66395	E9Q616	0	0	1	1	0	0	0	0	0	0	0	0	0	0	0	0	0	0
73242	Q8K341	0	1	0	0	0	0	0	0	0	0	0	0	0	0	0	0	0	0
99412	Q921M4	0	1	0	0	0	0	0	0	1	0	0	0	0	0	0	0	0	0
381045	Q8R3Q6	0	0	0	1	0	0	0	0	0	0	0	0	0	0	0	0	0	0
50791	Q9WVQ1	0	1	0	0	0	0	0	1	1	0	0	0	0	0	0	0	0	0
23997	Q9WVJ2	0	1	0	0	0	0	0	0	0	0	0	0	0	0	0	0	0	0
68666	Q8BFT9	0	0	0	1	0	0	0	0	0	0	0	0	0	0	0	0	0	0
76303	Q3B7Z2	0	0	0	1	0	0	0	0	0	0	0	0	0	0	0	0	0	0
66075	Q9CRB9	0	0	0	1	0	0	0	0	0	0	0	0	0	0	0	0	0	0
217480	Q6NS52	0	0	0	1	0	1	0	0	0	0	0	1	0	0	0	0	0	0
53323	P61087	1	0	0	0	0	0	0	0	0	0	0	0	0	0	0	0	0	0
14161	E9PV24	0	0	1	0	0	0	0	0	0	0	0	0	0	0	0	0	0	0
11980	P70704	0	0	0	1	0	0	0	0	0	0	0	0	0	0	0	0	0	0
320557	Q5XG69	0	0	0	1	0	0	0	0	0	0	0	0	0	0	0	0	0	0
24128	Q9DBR1	0	0	0	1	0	0	0	0	0	0	0	0	0	0	0	0	0	0
67897	Q9D0L8	0	0	0	1	0	0	0	0	0	0	0	0	0	0	0	0	0	0
16906	P14733	0	0	0	1	0	0	0	0	0	0	0	0	0	0	0	0	0	0
104174	Q91W43	0	0	0	1	1	0	0	0	0	0	0	0	0	0	0	0	0	0
14026	P70429	0	0	0	1	0	0	0	0	0	0	0	0	0	0	0	0	0	0
16418	O55135	0	0	1	0	0	1	1	0	0	1	1	0	0	0	0	0	1	0
54411	Q9R1Q9	1	0	0	0	0	0	0	0	0	0	0	0	0	0	0	0	0	0
18526	E9PX28	0	0	0	1	0	0	0	0	0	0	0	0	0	0	0	0	0	0
269784	Q69Z26	0	0	0	1	0	0	0	0	0	0	0	0	0	0	0	0	0	0
12282	Q9JKR6	0	0	0	1	0	0	0	0	0	0	0	0	0	0	0	0	0	0
229791	Q7TME0	0	0	0	1	0	0	0	0	0	0	0	1	0	0	0	0	0	0
223917	Q8VED5	1	0	0	0	0	0	0	0	0	0	0	0	0	0	0	0	0	0
14199	P97447	0	0	0	1	0	0	0	0	0	0	0	0	0	0	0	0	0	0
52589	Q91X97	0	1	0	0	0	0	0	0	0	0	0	0	0	0	0	0	0	0
30052	Q9QXV0	0	0	0	1	0	0	0	0	0	0	0	0	0	0	0	0	0	0
18007	E9QK04	0	0	0	1	0	0	0	0	0	0	0	0	0	0	0	0	0	0
67126	P56382	0	0	0	1	0	1	0	0	0	0	0	0	0	1	0	0	0	0
20744	Q91WM1	0	0	0	1	0	0	0	0	0	0	0	0	0	0	0	0	0	0
77766	Q9ER73	1	0	0	0	0	0	0	0	0	0	0	0	0	0	0	0	0	0
14450	Q64737	0	0	0	1	1	1	0	0	0	0	0	0	0	0	0	0	0	0
20273	Q9WTU3	0	0	0	1	0	0	0	0	0	0	0	0	0	0	1	0	0	0
212999	Q99LG2	0	0	0	1	0	0	0	0	0	0	0	0	0	0	0	0	0	0
15239	Q99LI8	0	0	0	1	0	0	0	0	0	0	1	0	0	0	0	0	0	0
238988	Q6PH08	0	0	0	1	0	0	0	1	0	0	0	0	0	0	0	0	0	0
17532	O08989	0	0	0	1	0	0	0	0	0	0	0	0	0	0	0	0	0	0
12955	P23927	0	0	1	0	0	0	0	0	0	0	0	0	0	0	0	1	0	0
66658	Q3URS9	0	0	1	0	0	0	0	0	0	0	0	0	0	0	0	0	0	0
72018	Q9DB70	1	0	0	0	0	0	0	0	0	0	0	0	0	0	0	0	0	0
19299	P55096	0	0	0	1	0	0	1	0	0	0	0	1	1	0	0	0	0	0
241919	Q8BXR1	0	0	0	1	0	0	0	0	0	0	0	0	1	0	0	0	0	0
66511	Q9CY57	0	0	0	1	0	0	0	0	0	0	0	0	0	0	0	0	0	0
18799	Q8R3B1	0	0	0	1	0	1	1	0	0	0	0	0	0	0	0	0	0	0
232533	Q7TSE6	0	1	0	0	0	0	0	0	0	0	0	0	0	0	0	0	0	0
66902	Q9CQ65	0	0	0	1	1	1	1	0	0	0	0	0	0	0	0	0	0	0
194401	Q8CJ19	0	0	0	1	0	0	0	0	0	0	0	0	0	0	0	0	0	0
69017	E9PUL5	0	0	0	1	0	0	0	1	0	0	0	0	0	0	0	0	0	0
93684	Q9ERR7	0	1	0	0	0	0	0	0	0	0	0	0	0	0	0	0	0	0
233802	Q99J36	0	1	0	0	0	0	0	0	0	0	0	0	0	0	0	0	0	0
108099	Q91WG5	0	1	0	0	0	1	1	0	0	0	1	0	0	0	0	0	0	0
56012	O70250	0	0	0	1	0	1	1	0	0	0	0	0	0	0	0	0	0	0
107767	Q8K021	0	0	0	1	0	0	0	0	0	0	0	0	0	0	0	0	0	0
94186	Q9ERG2	0	0	0	1	0	0	0	0	0	0	0	0	0	0	0	0	0	0
66645	Q8R326	0	0	0	1	0	0	0	0	0	0	0	0	0	0	0	0	0	0
14958	P10922	0	0	0	1	0	0	0	0	0	0	0	0	0	0	0	0	0	0
232989	Q8VDM6	0	0	0	1	0	0	0	0	0	0	0	0	0	0	0	0	0	0
13494	P32233	0	0	0	1	0	0	0	0	0	0	0	0	0	0	0	0	0	0
56273	Q9R0A0	1	0	0	0	0	0	0	0	0	0	0	0	0	0	0	0	0	0
272396	Q8BLY2	0	0	0	1	1	0	0	0	0	0	0	0	0	0	0	0	0	0
12304	P08003	0	0	0	1	0	0	0	0	0	0	0	0	0	0	0	0	0	0
338367	Q5SYD0	0	0	1	0	0	0	0	0	0	0	0	0	0	0	0	0	1	0
207565	Q8C078	0	0	0	1	0	0	0	0	0	0	0	0	0	0	0	0	0	0
14431	O35969	0	0	0	1	1	1	1	0	0	0	0	0	0	0	0	0	0	0
12298	Q8R0S4	1	0	0	0	0	1	0	1	0	0	0	0	1	0	0	0	0	0
217737	Q8BK64	0	0	0	1	0	0	0	0	0	0	0	0	0	0	0	0	0	0
18604	Q9JK42	0	0	1	0	0	1	1	0	0	1	1	0	0	0	0	0	0	0
94213	Q99MJ9	0	0	0	1	0	0	0	0	0	0	0	0	0	0	0	0	0	0
65111	Q9ER88	0	0	0	1	0	0	0	0	0	0	0	0	0	0	0	0	0	0
70747	Q922J6	0	0	1	0	0	0	0	0	0	0	0	0	0	0	0	0	0	0
103711	Q91XF0	0	0	0	1	0	1	1	0	0	0	0	0	0	0	0	0	0	0
20660	O88307	0	0	1	0	0	0	0	0	0	1	1	0	0	0	0	1	0	0
14979	P50171	0	0	0	1	0	0	1	0	0	0	0	0	0	0	0	0	0	0
77055	Q3UV17	1	0	0	0	0	0	0	0	0	0	0	0	0	0	0	0	0	0
72349	Q9D7X3	0	0	0	1	0	0	0	0	0	0	0	0	0	0	0	0	0	0
60596	Q9ERL9	0	1	0	0	0	1	0	0	0	0	0	0	0	0	0	0	0	0
56215	Q9JIX8	0	0	0	1	0	0	0	0	0	0	0	0	0	0	0	0	0	0
55992	Q9R1R2	0	1	0	0	0	0	0	0	0	0	0	0	0	0	0	0	0	0
216152	Q7TPB0	0	0	0	1	0	0	0	0	0	0	0	1	0	0	0	0	0	0
23934	Q9WUC3	0	0	0	1	0	0	0	0	0	0	0	0	0	0	0	0	0	0
269615	F7C3A0	0	0	1	0	0	0	0	0	0	0	0	0	0	0	0	0	0	0
22348	O35633	0	0	0	1	0	0	0	1	0	0	0	0	1	0	0	0	0	0
239719	P59759	0	0	0	1	0	0	0	0	0	0	0	0	0	0	0	0	0	0
73385	Q8BR63	0	0	1	0	0	0	0	0	0	0	0	0	0	0	0	0	0	0
109880	P28028	0	1	0	0	0	0	0	1	1	0	0	0	0	0	0	0	0	0
19063	O88531	0	0	0	1	0	0	0	1	0	0	0	0	0	0	0	0	0	0
75686	Q6P3D0	0	1	0	0	0	1	0	0	0	0	0	0	0	0	0	0	0	0
14077	P11404	1	0	0	0	0	1	1	0	0	0	1	0	1	0	0	0	0	0
11668	P24549	0	0	0	1	1	0	1	0	0	0	0	0	0	0	1	0	0	0
380684	P19246	0	0	1	0	0	0	0	0	0	0	0	0	0	0	0	1	1	0
22393	P56695	0	0	0	1	0	0	0	0	0	0	0	0	0	0	0	0	0	0
24045	O35609	0	0	0	1	0	0	0	0	0	0	0	0	0	0	0	0	0	0
67186	P99027	1	0	0	0	0	0	0	0	0	0	0	0	0	0	0	0	0	0
109652	A0A0R4J050	0	0	0	1	1	0	0	0	0	0	0	0	0	0	0	0	0	0
26358	O35945	0	0	0	1	0	0	1	0	0	0	0	0	0	0	1	0	0	0
67923	P83940	0	0	0	1	0	0	0	0	0	0	0	0	0	0	0	0	0	0
22099	Q62348	0	0	0	1	0	0	0	0	0	0	0	0	0	0	0	0	0	0
66414	Q7TMF3	0	0	0	1	0	1	0	0	0	0	0	0	0	1	0	0	0	0
23945	O35678	0	0	0	1	0	0	1	0	0	0	0	0	0	0	0	0	0	0
13476	G3X8R0	0	0	0	1	0	0	0	0	0	0	0	0	0	0	0	0	0	0
26961	P62918	1	0	0	0	0	0	0	0	0	0	0	0	0	0	0	0	0	0
27045	Q8VDK1	0	0	0	1	0	0	0	0	0	0	0	0	0	0	0	0	0	0
208666	Q91Z61	1	0	0	0	0	0	0	0	0	0	0	0	0	0	0	0	0	0
70349	Q9JIF7	0	0	0	1	0	0	0	0	0	0	0	0	0	0	0	0	0	0
52653	Q9CQ48	0	0	0	1	0	0	0	0	0	0	0	0	0	0	0	0	0	0
16779	Q61292	0	0	0	1	0	0	0	0	0	0	0	0	0	0	0	0	0	0
96979	Q8BWM0	0	0	0	1	0	0	1	0	0	0	0	0	0	0	0	0	0	0
72479	Q2TPA8	0	1	0	0	0	0	0	0	0	0	0	0	0	0	0	0	0	0
243621	Q3TES0	0	0	0	1	0	0	0	0	0	0	0	0	0	0	0	0	0	0
13527	Q9D2N4	0	0	0	1	0	0	0	0	0	0	0	0	0	0	0	0	0	0
51796	Q52KI8	0	0	0	1	0	0	0	0	0	0	0	0	0	0	0	0	0	0
234678	Q922R1	1	0	0	0	0	0	0	0	0	0	0	0	0	0	0	0	0	0
75608	Q9D8B3	0	0	0	1	0	0	0	0	0	0	0	0	0	0	0	0	0	0
15193	Q3UMU9	0	1	0	0	0	0	0	0	0	0	0	0	0	0	0	0	0	0
14886	Q9ESZ8	0	0	0	1	0	0	0	0	0	0	0	0	0	0	0	0	0	0
192292	Q99J45	0	1	0	0	0	0	0	0	0	0	0	0	0	0	0	0	0	0
72065	Q8BU31	0	0	1	0	0	0	0	0	0	0	0	0	0	0	0	0	0	0
66118	Q9D1J3	0	0	0	1	0	0	0	0	0	0	0	0	0	0	0	0	0	0
74309	Q5QNQ6	0	0	0	1	0	0	0	0	0	0	0	0	0	0	0	0	0	0
15077	P84228	0	0	0	1	0	0	0	0	0	0	0	0	0	0	0	0	0	0
54673	Q9JK48	0	0	0	1	0	1	0	0	0	0	1	0	0	0	0	0	0	0
67979	Q9D5T0	0	0	0	1	0	0	0	1	0	0	0	0	0	0	0	0	0	0
13800	Q03173	0	0	0	1	0	0	0	0	0	0	0	0	0	0	0	0	0	0
170638	Q8BGZ1	0	1	0	0	0	0	0	0	0	0	0	0	0	0	0	0	0	0
16709	Q61595	0	0	0	1	0	0	0	0	0	0	0	0	0	0	0	0	0	0
13017	P56546	0	0	0	1	0	0	0	1	0	0	0	0	0	0	0	0	0	0
233016	Q923D2	0	0	0	1	0	0	0	0	0	0	0	0	0	0	0	0	0	0
22247	P13439	0	0	1	0	0	1	0	0	0	1	0	0	0	0	0	0	0	0
11778	Q8BSZ2	0	0	0	1	0	0	0	0	0	0	0	0	0	0	0	0	0	0
27207	P62281	0	0	0	1	0	0	0	0	0	0	0	0	0	0	0	0	0	0
56459	Q9R1T2	0	0	0	1	0	0	0	0	0	0	0	0	0	0	0	0	0	0
16687	P50446	1	0	0	0	0	0	0	0	0	0	0	0	0	0	0	0	0	0
94090	Q8C7M3	0	1	0	0	0	0	0	1	0	0	0	0	0	0	0	0	0	0
18546	P63054	0	0	1	0	0	0	0	0	0	0	0	0	0	0	0	0	0	0
14417	P48320	0	0	0	1	1	0	0	1	0	0	0	0	0	0	0	0	0	0
140559	A0A0R4J117	0	0	0	1	0	0	0	0	0	0	0	0	0	0	0	0	0	0
20539	Q9Z127	0	0	0	1	0	0	0	0	0	0	0	0	1	0	0	0	0	0
239673	E9Q1Z0	1	0	0	0	0	0	0	0	0	0	0	0	0	0	0	0	0	0
13193	O88809	0	1	0	0	0	0	0	1	1	0	0	0	0	0	0	0	0	0
239606	Q3UHK1	0	0	0	1	0	0	0	0	0	0	0	0	0	0	0	0	0	0
19982	P83882	0	0	0	1	0	0	0	0	0	0	0	0	0	0	0	0	0	0
19317	Q9QYS9	0	0	1	0	0	0	1	0	0	1	0	0	0	0	0	0	0	0
270151	Q3TL44	0	1	0	0	0	0	0	0	0	0	0	0	0	0	0	0	0	0
75669	Q8VD65	0	0	0	1	0	0	0	0	0	0	1	0	0	0	0	0	0	0
75624	Q8BP48	0	0	0	1	0	0	0	0	0	0	0	0	0	0	0	0	0	0
230753	Q569Z6	0	1	0	0	0	0	0	0	0	0	0	0	0	0	0	0	0	0
22272	Q9CQ69	0	0	0	1	0	1	0	0	0	0	0	0	0	1	0	0	0	0
12140	P51880	0	0	1	0	0	0	0	0	0	0	0	0	0	0	0	0	0	0
67306	Q8BJH1	0	0	0	1	0	0	0	0	0	0	0	0	0	0	0	0	0	0
16664	Q61781	1	0	0	0	0	0	0	0	0	0	0	0	0	0	0	0	0	0
321022	Q4VAA2	0	0	1	0	0	0	0	0	0	0	0	0	0	0	0	0	0	0
15356	P38060	0	0	0	1	1	1	1	0	0	0	0	0	0	0	0	0	0	0
224997	Q9D415	0	0	0	1	0	0	0	0	0	0	0	0	0	0	0	0	0	0
21991	P17751	0	0	0	1	0	1	1	0	0	0	0	0	0	0	0	0	0	0
226849	Q6PD03	0	0	0	1	0	0	0	0	0	0	1	0	0	0	0	0	0	0
171180	Q920N7	0	1	0	0	0	0	0	1	0	0	0	0	0	0	0	0	0	0
16467	Q8BHE3	0	0	0	1	1	0	0	0	0	0	0	0	0	0	0	0	0	0
27053	Q61024	0	0	0	1	1	0	1	0	0	0	1	0	0	0	0	0	0	0
15458	Q91X72	0	0	1	0	0	0	0	0	0	0	0	0	0	0	0	0	0	0
11957	P97450	0	0	0	1	0	1	0	0	0	0	0	0	1	1	0	0	0	0
74325	Q6IRU5	0	0	0	1	0	0	0	0	0	0	0	0	0	0	0	0	0	0
229706	Q8BJI1	0	0	0	1	0	0	0	1	0	0	0	0	1	0	0	0	0	0
217365	P60670	0	0	0	1	0	0	0	0	0	0	0	0	0	0	0	0	0	0
64291	Q91XL9	0	0	0	1	0	0	0	0	0	0	0	0	0	0	0	0	0	0
268932	Q6P9K8	0	0	0	1	0	0	0	0	0	0	0	0	0	0	0	0	0	0
110308	Q922U2	1	0	0	0	0	0	0	0	0	0	0	0	0	0	0	0	0	0
68350	Q8VCM5	0	0	0	1	0	0	0	0	0	0	0	0	0	0	0	0	0	0
20720	Q07235	1	0	0	0	0	0	0	0	0	0	0	0	0	0	0	0	0	0
11676	P05063	0	0	1	0	0	1	1	0	0	1	0	0	0	0	0	0	0	0
13850	P34914	0	0	0	1	0	0	1	0	0	0	1	1	0	0	1	0	0	0

### Sheet: Enrichment
GroupID	Category	Term	Description	MEMBER Cocaine Night	MEMBER Morphine Day	MEMBER Morphine Night	LogP Cocaine Night	LogP Morphine Day	LogP Morphine Night	Combined LogP	Log(q-value)	InTerm_InList	Genes	Symbols
1_Summary	GO Biological Processes	GO:0006520	cellular amino acid metabolic process	0	0	1	0	0	-6.73879	-6.73879	-2.54372	11/257	11668,14417,14431,14450,15356,16467,27053,66902,104174,109652,272396	Aldh1a1,Gad2,Gamt,Gart,Hmgcl,Atcay,Asns,Mtap,Gldc,Acy1,Tarsl2
1_Member	GO Biological Processes	GO:0006520	cellular amino acid metabolic process	0	0	1	0	0	-6.73879	-6.73879	-2.54372	11/257	11668,14417,14431,14450,15356,16467,27053,66902,104174,109652,272396	Aldh1a1,Gad2,Gamt,Gart,Hmgcl,Atcay,Asns,Mtap,Gldc,Acy1,Tarsl2
1_Member	GO Biological Processes	GO:1901605	alpha-amino acid metabolic process	0	0	1	0	0	-4.23041	-4.23041	-0.512463	7/178	14417,14431,14450,16467,27053,66902,104174	Gad2,Gamt,Gart,Atcay,Asns,Mtap,Gldc
1_Member	GO Biological Processes	GO:0008652	cellular amino acid biosynthetic process	0	0	1	0	0	-2.27414	-2.27414	0	3/64	11668,27053,66902	Aldh1a1,Asns,Mtap
1_Member	GO Biological Processes	GO:0009064	glutamine family amino acid metabolic process	0	0	1	0	0	-2.27414	-2.27414	0	3/64	14417,16467,27053	Gad2,Atcay,Asns
2_Summary	GO Biological Processes	GO:0072521	purine-containing compound metabolic process	1	1	1	-2.02507	-2.07961	-2.80733	-5.86094	-1.66587	15/395	11676,11957,12298,14431,14450,15356,16418,18604,21991,56012,60596,66902,67126,75686,108099,22247,22272,66414,14077,18799,54673,103711,217480	Aldoc,Atp5j,Cacnb4,Gamt,Gart,Hmgcl,Eif6,Pdk2,Tpi1,Pgam2,Gucy1a1,Mtap,Atp5e,Nudt16,Prkag2,Umps,Uqcrq,Ndufa12,Fabp3,Plcd1,Sh3glb1,Pnpo,Dgkb
2_Member	GO Biological Processes	GO:0072521	purine-containing compound metabolic process	1	1	1	-2.02507	-2.07961	-2.80733	-5.86094	-1.66587	15/395	11676,11957,12298,14431,14450,15356,16418,18604,21991,56012,60596,66902,67126,75686,108099	Aldoc,Atp5j,Cacnb4,Gamt,Gart,Hmgcl,Eif6,Pdk2,Tpi1,Pgam2,Gucy1a1,Mtap,Atp5e,Nudt16,Prkag2
2_Member	GO Biological Processes	GO:0055086	nucleobase-containing small molecule metabolic process	0	1	1	0	-2.68495	-2.09415	-5.05609	-1.33814	16/519	11676,11957,12298,14431,14450,15356,16418,18604,21991,22247,56012,60596,66902,67126,75686,108099	Aldoc,Atp5j,Cacnb4,Gamt,Gart,Hmgcl,Eif6,Pdk2,Tpi1,Umps,Pgam2,Gucy1a1,Mtap,Atp5e,Nudt16,Prkag2
2_Member	GO Biological Processes	GO:0009259	ribonucleotide metabolic process	0	1	0	0	-3.24246	0	-4.82473	-1.3337	13/367	11676,11957,12298,14450,15356,16418,18604,21991,22247,56012,60596,67126,108099	Aldoc,Atp5j,Cacnb4,Gart,Hmgcl,Eif6,Pdk2,Tpi1,Umps,Pgam2,Gucy1a1,Atp5e,Prkag2
2_Member	GO Biological Processes	GO:0006163	purine nucleotide metabolic process	1	1	0	-2.09297	-2.14785	0	-4.75062	-1.3337	13/373	11676,11957,12298,14450,15356,16418,18604,21991,56012,60596,67126,75686,108099	Aldoc,Atp5j,Cacnb4,Gart,Hmgcl,Eif6,Pdk2,Tpi1,Pgam2,Gucy1a1,Atp5e,Nudt16,Prkag2
2_Member	GO Biological Processes	GO:0019693	ribose phosphate metabolic process	0	1	0	0	-3.19002	0	-4.67802	-1.32805	13/379	11676,11957,12298,14450,15356,16418,18604,21991,22247,56012,60596,67126,108099	Aldoc,Atp5j,Cacnb4,Gart,Hmgcl,Eif6,Pdk2,Tpi1,Umps,Pgam2,Gucy1a1,Atp5e,Prkag2
2_Member	GO Biological Processes	GO:0009117	nucleotide metabolic process	0	1	0	0	-2.90882	0	-4.51822	-1.25438	14/451	11676,11957,12298,14450,15356,16418,18604,21991,22247,56012,60596,67126,75686,108099	Aldoc,Atp5j,Cacnb4,Gart,Hmgcl,Eif6,Pdk2,Tpi1,Umps,Pgam2,Gucy1a1,Atp5e,Nudt16,Prkag2
2_Member	GO Biological Processes	GO:0006753	nucleoside phosphate metabolic process	0	1	0	0	-2.87714	0	-4.42481	-1.25438	14/460	11676,11957,12298,14450,15356,16418,18604,21991,22247,56012,60596,67126,75686,108099	Aldoc,Atp5j,Cacnb4,Gart,Hmgcl,Eif6,Pdk2,Tpi1,Umps,Pgam2,Gucy1a1,Atp5e,Nudt16,Prkag2
2_Member	GO Biological Processes	GO:0009150	purine ribonucleotide metabolic process	0	1	0	0	-2.23097	0	-4.37971	-1.25438	12/348	11676,11957,12298,14450,15356,16418,18604,21991,56012,60596,67126,108099	Aldoc,Atp5j,Cacnb4,Gart,Hmgcl,Eif6,Pdk2,Tpi1,Pgam2,Gucy1a1,Atp5e,Prkag2
2_Member	GO Biological Processes	GO:0046034	ATP metabolic process	0	0	1	0	0	-2.50274	-3.43745	-0.584803	9/259	11676,11957,16418,21991,22272,56012,66414,67126,108099	Aldoc,Atp5j,Eif6,Tpi1,Uqcrq,Pgam2,Ndufa12,Atp5e,Prkag2
2_Member	GO Biological Processes	GO:0090407	organophosphate biosynthetic process	0	0	1	0	0	-2.31272	-3.12789	-0.362738	12/476	11957,14077,14450,18604,18799,21991,22247,54673,60596,67126,103711,217480	Atp5j,Fabp3,Gart,Pdk2,Plcd1,Tpi1,Umps,Sh3glb1,Gucy1a1,Atp5e,Pnpo,Dgkb
2_Member	GO Biological Processes	GO:0006091	generation of precursor metabolites and energy	0	0	1	0	0	-2.01923	-2.45311	0	10/428	11676,11957,15356,16418,21991,22272,56012,66414,67126,108099	Aldoc,Atp5j,Hmgcl,Eif6,Tpi1,Uqcrq,Pgam2,Ndufa12,Atp5e,Prkag2
3_Summary	GO Biological Processes	GO:0044283	small molecule biosynthetic process	0	0	1	0	0	-5.08941	-5.50643	-1.61239	17/536	11668,14431,14979,15356,16418,18604,18799,19299,19317,21991,23945,27053,56012,66902,96979,103711,108099,11676,13850,14077,26358	Aldh1a1,Gamt,H2-Ke6,Hmgcl,Eif6,Pdk2,Plcd1,Abcd3,Qk,Tpi1,Mgll,Asns,Pgam2,Mtap,Ptges2,Pnpo,Prkag2,Aldoc,Ephx2,Fabp3,Aldh1a7
3_Member	GO Biological Processes	GO:0044283	small molecule biosynthetic process	0	0	1	0	0	-5.08941	-5.50643	-1.61239	17/536	11668,14431,14979,15356,16418,18604,18799,19299,19317,21991,23945,27053,56012,66902,96979,103711,108099	Aldh1a1,Gamt,H2-Ke6,Hmgcl,Eif6,Pdk2,Plcd1,Abcd3,Qk,Tpi1,Mgll,Asns,Pgam2,Mtap,Ptges2,Pnpo,Prkag2
3_Member	GO Biological Processes	GO:0046394	carboxylic acid biosynthetic process	0	0	1	0	0	-3.62552	-4.34876	-1.25438	11/296	11668,14431,14979,16418,19299,19317,23945,27053,66902,96979,108099	Aldh1a1,Gamt,H2-Ke6,Eif6,Abcd3,Qk,Mgll,Asns,Mtap,Ptges2,Prkag2
3_Member	GO Biological Processes	GO:0016053	organic acid biosynthetic process	0	0	1	0	0	-3.61564	-4.33551	-1.25438	11/297	11668,14431,14979,16418,19299,19317,23945,27053,66902,96979,108099	Aldh1a1,Gamt,H2-Ke6,Eif6,Abcd3,Qk,Mgll,Asns,Mtap,Ptges2,Prkag2
3_Member	GO Biological Processes	GO:0072330	monocarboxylic acid biosynthetic process	0	0	1	0	0	-2.98252	-4.15112	-1.13215	9/208	11668,14431,14979,16418,19299,19317,23945,96979,108099	Aldh1a1,Gamt,H2-Ke6,Eif6,Abcd3,Qk,Mgll,Ptges2,Prkag2
3_Member	GO Biological Processes	GO:0032787	monocarboxylic acid metabolic process	0	1	1	0	-2.36432	-2.5605	-3.98733	-0.996378	16/637	11668,11676,13850,14077,14431,14979,16418,18604,19299,19317,21991,23945,26358,56012,96979,108099	Aldh1a1,Aldoc,Ephx2,Fabp3,Gamt,H2-Ke6,Eif6,Pdk2,Abcd3,Qk,Tpi1,Mgll,Aldh1a7,Pgam2,Ptges2,Prkag2
4_Summary	GO Biological Processes	GO:0006836	neurotransmitter transport	1	0	1	-2.6019	0	-2.62216	-4.33968	-1.25438	10/245	12298,13017,19063,22348,69017,94090,109880,171180,229706,238988,50791,67979,14417,13193	Cacnb4,Ctbp2,Ppt1,Slc32a1,Prrt2,Trim9,Braf,Syt12,Slc6a17,Erc2,Magi2,Atad1,Gad2,Dcx
4_Member	GO Biological Processes	GO:0006836	neurotransmitter transport	1	0	1	-2.6019	0	-2.62216	-4.33968	-1.25438	10/245	12298,13017,19063,22348,69017,94090,109880,171180,229706,238988	Cacnb4,Ctbp2,Ppt1,Slc32a1,Prrt2,Trim9,Braf,Syt12,Slc6a17,Erc2
4_Member	GO Biological Processes	GO:0099003	vesicle-mediated transport in synapse	1	0	0	-3.75857	0	0	-4.17988	-1.13215	10/256	12298,13017,22348,50791,67979,69017,94090,109880,171180,238988	Cacnb4,Ctbp2,Slc32a1,Magi2,Atad1,Prrt2,Trim9,Braf,Syt12,Erc2
4_Member	GO Biological Processes	GO:0099504	synaptic vesicle cycle	1	0	0	-3.94469	0	0	-3.94469	-0.37481	4/229	50791,94090,109880,171180	Magi2,Trim9,Braf,Syt12
4_Member	GO Biological Processes	GO:0016079	synaptic vesicle exocytosis	1	0	0	-3.30173	0	0	-3.72388	-0.803543	7/140	12298,13017,69017,94090,109880,171180,238988	Cacnb4,Ctbp2,Prrt2,Trim9,Braf,Syt12,Erc2
4_Member	GO Biological Processes	GO:0007269	neurotransmitter secretion	1	0	0	-2.93047	0	0	-3.69758	-0.803543	8/188	12298,13017,19063,69017,94090,109880,171180,238988	Cacnb4,Ctbp2,Ppt1,Prrt2,Trim9,Braf,Syt12,Erc2
4_Member	GO Biological Processes	GO:0099643	signal release from synapse	1	0	0	-2.93047	0	0	-3.69758	-0.803543	8/188	12298,13017,19063,69017,94090,109880,171180,238988	Cacnb4,Ctbp2,Ppt1,Prrt2,Trim9,Braf,Syt12,Erc2
4_Member	GO Biological Processes	GO:0001505	regulation of neurotransmitter levels	1	0	0	-2.53839	0	0	-3.4497	-0.584803	9/258	12298,13017,14417,19063,69017,94090,109880,171180,238988	Cacnb4,Ctbp2,Gad2,Ppt1,Prrt2,Trim9,Braf,Syt12,Erc2
4_Member	GO Biological Processes	GO:0060627	regulation of vesicle-mediated transport	1	0	0	-3.29951	0	0	-3.29951	-0.21838	5/612	13193,50791,94090,109880,171180	Dcx,Magi2,Trim9,Braf,Syt12
4_Member	GO Biological Processes	GO:1903305	regulation of regulated secretory pathway	1	0	0	-2.94385	0	0	-2.94385	-0.0587773	3/186	94090,109880,171180	Trim9,Braf,Syt12
4_Member	GO Biological Processes	GO:0017157	regulation of exocytosis	1	0	0	-2.58198	0	0	-2.58198	0	3/249	94090,109880,171180	Trim9,Braf,Syt12
4_Member	GO Biological Processes	GO:0045055	regulated exocytosis	1	0	0	-2.39983	0	0	-2.39983	0	3/289	94090,109880,171180	Trim9,Braf,Syt12
5_Summary	GO Biological Processes	GO:0050772	positive regulation of axonogenesis	1	0	0	-3.71841	0	0	-3.71841	-0.37481	3/101	13193,99412,109880,50791	Dcx,Golga2,Braf,Magi2
5_Member	GO Biological Processes	GO:0050772	positive regulation of axonogenesis	1	0	0	-3.71841	0	0	-3.71841	-0.37481	3/101	13193,99412,109880	Dcx,Golga2,Braf
5_Member	GO Biological Processes	GO:0050770	regulation of axonogenesis	1	0	0	-2.95059	0	0	-2.95059	-0.0587773	3/185	13193,99412,109880	Dcx,Golga2,Braf
5_Member	GO Biological Processes	GO:0031346	positive regulation of cell projection organization	1	0	0	-2.86924	0	0	-2.86924	-0.0587773	4/441	13193,50791,99412,109880	Dcx,Magi2,Golga2,Braf
5_Member	GO Biological Processes	GO:0010975	regulation of neuron projection development	1	0	0	-2.51961	0	0	-2.51961	0	4/550	13193,50791,99412,109880	Dcx,Magi2,Golga2,Braf
5_Member	GO Biological Processes	GO:0050769	positive regulation of neurogenesis	1	0	0	-2.36259	0	0	-2.36259	0	3/298	13193,99412,109880	Dcx,Golga2,Braf
5_Member	GO Biological Processes	GO:0051962	positive regulation of nervous system development	1	0	0	-2.13852	0	0	-2.13852	0	3/359	13193,99412,109880	Dcx,Golga2,Braf
5_Member	GO Biological Processes	GO:0010720	positive regulation of cell development	1	0	0	-2.07716	0	0	-2.07716	0	3/378	13193,99412,109880	Dcx,Golga2,Braf
5_Member	GO Biological Processes	GO:0120035	regulation of plasma membrane bounded cell projection organization	1	0	0	-2.07049	0	0	-2.07049	0	4/737	13193,50791,99412,109880	Dcx,Magi2,Golga2,Braf
5_Member	GO Biological Processes	GO:0031344	regulation of cell projection organization	1	0	0	-2.03829	0	0	-2.03829	0	4/753	13193,50791,99412,109880	Dcx,Magi2,Golga2,Braf
6_Summary	GO Biological Processes	GO:0009185	ribonucleoside diphosphate metabolic process	0	1	0	0	-3.63352	0	-3.63352	-0.37481	3/113	11676,16418,22247,18604,19317,20660	Aldoc,Eif6,Umps,Pdk2,Qk,Sorl1
6_Member	GO Biological Processes	GO:0009185	ribonucleoside diphosphate metabolic process	0	1	0	0	-3.63352	0	-3.63352	-0.37481	3/113	11676,16418,22247	Aldoc,Eif6,Umps
6_Member	GO Biological Processes	GO:0006090	pyruvate metabolic process	0	1	0	0	-3.55664	0	-3.55664	-0.361568	3/120	11676,16418,18604	Aldoc,Eif6,Pdk2
6_Member	GO Biological Processes	GO:0009132	nucleoside diphosphate metabolic process	0	1	0	0	-3.46436	0	-3.46436	-0.310682	3/129	11676,16418,22247	Aldoc,Eif6,Umps
6_Member	GO Biological Processes	GO:0034248	regulation of cellular amide metabolic process	0	1	0	0	-2.91596	0	-2.91596	-0.0587773	4/449	16418,18604,19317,20660	Eif6,Pdk2,Qk,Sorl1
6_Member	GO Biological Processes	GO:0034249	negative regulation of cellular amide metabolic process	0	1	0	0	-2.85591	0	-2.85591	-0.0587773	3/209	16418,19317,20660	Eif6,Qk,Sorl1
6_Member	GO Biological Processes	GO:0032868	response to insulin	0	1	0	0	-2.65877	0	-2.65877	0	3/245	16418,18604,20660	Eif6,Pdk2,Sorl1
6_Member	GO Biological Processes	GO:0043434	response to peptide hormone	0	1	0	0	-2.21724	0	-2.21724	0	3/352	16418,18604,20660	Eif6,Pdk2,Sorl1
6_Member	GO Biological Processes	GO:1901652	response to peptide	0	1	0	0	-2.02682	0	-2.02682	0	3/413	16418,18604,20660	Eif6,Pdk2,Sorl1
7_Summary	GO Biological Processes	GO:0042149	cellular response to glucose starvation	0	0	1	0	0	-2.60258	-3.11275	-0.362738	4/49	27053,54673,75669,108099,15239,20660,226849,13850,14077,16418,18604	Asns,Sh3glb1,Pik3r4,Prkag2,Hgs,Sorl1,Ppp2r5a,Ephx2,Fabp3,Eif6,Pdk2
7_Member	GO Biological Processes	GO:0042149	cellular response to glucose starvation	0	0	1	0	0	-2.60258	-3.11275	-0.362738	4/49	27053,54673,75669,108099	Asns,Sh3glb1,Pik3r4,Prkag2
7_Member	GO Biological Processes	GO:0072665	protein localization to vacuole	0	0	1	0	0	-2.25534	-2.6536	0	4/65	15239,20660,54673,75669	Hgs,Sorl1,Sh3glb1,Pik3r4
7_Member	GO Biological Processes	GO:0043550	regulation of lipid kinase activity	0	0	1	0	0	-2.52877	-2.52877	0	3/52	54673,75669,226849	Sh3glb1,Pik3r4,Ppp2r5a
7_Member	GO Biological Processes	GO:0019216	regulation of lipid metabolic process	0	1	0	0	-2.12881	0	-2.30123	0	9/379	13850,14077,16418,18604,20660,54673,75669,108099,226849	Ephx2,Fabp3,Eif6,Pdk2,Sorl1,Sh3glb1,Pik3r4,Prkag2,Ppp2r5a
8_Summary	GO Biological Processes	GO:0046839	phospholipid dephosphorylation	0	0	1	0	0	-2.73728	-2.73728	0	3/44	13850,216152,229791,19299,217480	Ephx2,Plppr3,Plppr4,Abcd3,Dgkb
8_Member	GO Biological Processes	GO:0046839	phospholipid dephosphorylation	0	0	1	0	0	-2.73728	-2.73728	0	3/44	13850,216152,229791	Ephx2,Plppr3,Plppr4
8_Member	GO Biological Processes	GO:0030258	lipid modification	0	0	1	0	0	-2.18396	-2.18396	0	5/213	13850,19299,216152,217480,229791	Ephx2,Abcd3,Plppr3,Dgkb,Plppr4
9_Summary	GO Biological Processes	GO:0015804	neutral amino acid transport	0	0	1	0	0	-2.65458	-2.65458	0	3/47	20539,22348,229706,11957,12298,14077,19299,241919	Slc7a5,Slc32a1,Slc6a17,Atp5j,Cacnb4,Fabp3,Abcd3,Slc7a14
9_Member	GO Biological Processes	GO:0015804	neutral amino acid transport	0	0	1	0	0	-2.65458	-2.65458	0	3/47	20539,22348,229706	Slc7a5,Slc32a1,Slc6a17
9_Member	GO Biological Processes	GO:0015849	organic acid transport	0	0	1	0	0	-2.08238	-2.25158	0	8/317	11957,12298,14077,19299,20539,22348,229706,241919	Atp5j,Cacnb4,Fabp3,Abcd3,Slc7a5,Slc32a1,Slc6a17,Slc7a14
10_Summary	GO Biological Processes	GO:0006119	oxidative phosphorylation	0	0	1	0	0	-2.44963	-2.44963	0	4/113	11957,22272,66414,67126	Atp5j,Uqcrq,Ndufa12,Atp5e
10_Member	GO Biological Processes	GO:0006119	oxidative phosphorylation	0	0	1	0	0	-2.44963	-2.44963	0	4/113	11957,22272,66414,67126	Atp5j,Uqcrq,Ndufa12,Atp5e
11_Summary	GO Biological Processes	GO:0009636	response to toxic substance	0	0	1	0	0	-2.31861	-2.31861	0	4/123	11668,13850,20273,26358	Aldh1a1,Ephx2,Scn8a,Aldh1a7
11_Member	GO Biological Processes	GO:0009636	response to toxic substance	0	0	1	0	0	-2.31861	-2.31861	0	4/123	11668,13850,20273,26358	Aldh1a1,Ephx2,Scn8a,Aldh1a7
12_Summary	GO Biological Processes	GO:0032386	regulation of intracellular transport	0	1	0	0	-2.27681	0	-2.27681	0	3/335	12955,20660,380684	Cryab,Sorl1,Nefh
12_Member	GO Biological Processes	GO:0032386	regulation of intracellular transport	0	1	0	0	-2.27681	0	-2.27681	0	3/335	12955,20660,380684	Cryab,Sorl1,Nefh
13_Summary	GO Biological Processes	GO:0051656	establishment of organelle localization	0	1	0	0	-2.02111	0	-2.02111	0	3/415	16418,338367,380684	Eif6,Myo1d,Nefh
13_Member	GO Biological Processes	GO:0051656	establishment of organelle localization	0	1	0	0	-2.02111	0	-2.02111	0	3/415	16418,338367,380684	Eif6,Myo1d,Nefh
