## Supplementary material for "Differential Effects of Cocaine and Morphine on the Diurnal Regulation of the Mouse Nucleus Accumbens Proteome": Dataset S7: Filtered list of proteins that gain/loss rhythmicity for Figs. 3 and 4

### Sheet: Sheet1
Cocaine Lose	Cocaine Gain	Morphine Loss	Morphine Gain
Q920N7	P07758	Q920N7	O35969
Q8QZY9	P07309	Q3U0V1	Q9D1G5
Q3U0V1	Q00898	Q8BY89	Q7TMY8
Q8BY89	Q91WK1	O09167	O08848
Q9WTU3	Q00897	Q99JY8	Q61644
O09167	O88809	P62743	P26450
Q99JY8	Q8VD37	Q9CXW4	Q8BX94
Q5U3K5	F6RPJ9	P98203	Q9JKR6
Q9D1Q6	Q05920	Q8BRT1	Q9D662
Q9CZX8	Q9R0X4	P23198	Q69Z26
P62743	Q922E4	Q5IRJ6	B1AY13
O08788	Q921I1	P62852	Q9QZQ1
Q9D1X0	E9Q035	P43276	Q8BYM5
P23198	Q8BGZ1	Q9ESZ8	Q8R3B1
Q9CXW4	Q8CAA7	Q60598	Q6P4T2
Q9ESZ8	A0A0R4J0I1	Q9CPR4	Q9CQ65
P62852	P29699	Q3UMU9	Q9R1P0
Q3UMU9	Q03157	Q9WTU3	Q921H8
Q91Z53	Q8BHL5	Q8QZY9	Q91W89
Q8BRT1	F7CPX0		Q9D967
F7C3A0	P60521		Q9JIG4
Q499X9	Q61699		Q9D832
Q9D1R9	P07724		Q6P1B1
P43276	Q9D8B7		P46471
Q9Z0G0	Q9DC69		P54923
P98203	Q3U186		Q9D4H1
	P21614		Q08331
	O08917		Q8R3Q6
			Q6NZR5
			P63046
			Q9D6S7
			G3X9N3
			Q9JIF7
			Q8VCN9
			Q9D0L8
			P62843
			P97447
			Q9ER88
			Q61024
			Q9JI46
			Q3UGC7
			P17742
			Q8VE47
			Q920M7
			Q3TY86
			Q8R326
			Q9WV18
			Q5QNQ6
			Q91V12
			Q9WTR5
			Q3URE1
			Q9CQQ7
			F6RPJ9
			Q6PCP5
			Q9D898
			Q9D710
			Q8K596
			Q9D273
			O89026
			Q8C166
			E9Q8I9
			Q9CZW4
			P23116
			P51855
			Q68FL6
			Q64338
			Q8BWM0
			Q9QWY8
			Q99LP6
			Q9WUR2
			O35344
			Q8BH04
			Q61595
			Q9DBL7
			Q80TM9
			Q99K46
			Q9CRD0
			Q8BMA6
			A2ASZ8
			Q8VCW8
			Q9CYH2
			Q8BRF7
			Q921G8
			Q8BGB7
			O35639
			P56135
			Q8BL86
			E9Q2E4
			O54774
			Q9JJY3
			P18760
			P57759
			Q78IK4
			P83940
			O89017
			Q68FF6
			P17563
			G3UYJ7
			P61971
			Q91VI7
			Q9JLN9
			Q9R0U0
			Q9CPY7
			Q9CRA7
			Q69ZK9
			Q9DBR1
			Q62465
			Q9Z0E0
			Q99MR8
			Q8K0T0
			P29391
			P36552
			P70699
			P47955
			Q9DB27
			Q8BH66
			Q8BJZ4
			Q9WV54
			Q8BGQ7
			P17426
			P05063
			Q61207
			Q7TT37
			P97300
			Q9D154
			Q9R1Q9
			Q9ERS2
			Q7TNC4
			P46935
			P36916
			Q6PH08
			Q8CH72
			Q8BPU7
			Q8CC88
			Q8VD65
			O55126
			B0F2B4
			Q60936
			Q9Z2Q5
			Q9WUL7
			Q8C650
			Q8BR63
			B1AQZ0
			Q9D906
			Q9CRC8
			P68037
