## Supplementary material for "Differential Effects of Cocaine and Morphine on the Diurnal Regulation of the Mouse Nucleus Accumbens Proteome": Dataset S8: Pathway analysis for Fig. 4a

### Sheet: Cocaine Loss
© 2000-2022 QIAGEN. All rights reserved.
Ingenuity Canonical Pathways	-log(p-value)	Ratio	Molecules
EIF2 Signaling	1.77	0.0342	RPL11,RPL21,RPS19,RPS25
Coronavirus Pathogenesis Pathway	1.18	0.0408	RPS19,RPS25
Triacylglycerol Biosynthesis	1.17	0.125	PLPP3
Phospholipases	1.12	0.111	PLCH2
Cell Cycle: G1/S Checkpoint Regulation	1.12	0.111	RPL11
Lipid Antigen Presentation by CD1	1.08	0.1	AP2S1
D-myo-inositol (1,4,5)-Trisphosphate Biosynthesis	1.04	0.0909	PLCH2
Wnt/Ca+ pathway	1.04	0.0909	PLCH2
Spliceosomal Cycle	0.91	0.0667	SF3B4
Synaptogenesis Signaling Pathway	0.863	0.0201	AP2S1,CLASP2,SYT12
Dendritic Cell Maturation	0.836	0.0556	PLCH2
TR/RXR Activation	0.815	0.0526	SYT12
ATM Signaling	0.775	0.0476	CBX3
Antioxidant Action of Vitamin C	0.775	0.0476	PLCH2
Regulation of eIF4 and p70S6K Signaling	0.767	0.0233	RPS19,RPS25
Phagosome Formation	0.738	0.0435	PLCH2
GPCR-Mediated Integration of Enteroendocrine Signaling Exemplified by an L Cell	0.721	0.0417	PLCH2
Factors Promoting Cardiogenesis in Vertebrates	0.706	0.04	PLCH2
tRNA Charging	0.706	0.04	MARS2
Leptin Signaling in Obesity	0.69	0.0385	PLCH2
mTOR Signaling	0.688	0.0206	RPS19,RPS25
UVA-Induced MAPK Signaling	0.648	0.0345	PLCH2
CTLA4 Signaling in Cytotoxic T Lymphocytes	0.623	0.0323	AP2S1
Sphingosine-1-phosphate Signaling	0.623	0.0323	PLCH2
Apelin Cardiomyocyte Signaling Pathway	0.588	0.0294	PLCH2
Systemic Lupus Erythematosus Signaling	0.567	0.0278	SF3B4
Melatonin Signaling	0.547	0.0263	PLCH2
Virus Entry via Endocytic Pathways	0.502	0.0233	AP2S1
Glioblastoma Multiforme Signaling	0.502	0.0233	PLCH2
PI3K Signaling in B Lymphocytes	0.502	0.0233	PLCH2
Neuropathic Pain Signaling In Dorsal Horn Neurons	0.493	0.0227	PLCH2
GPCR-Mediated Nutrient Sensing in Enteroendocrine Cells	0.47	0.0213	PLCH2
Tec Kinase Signaling	0.441	0.0196	GTF2I
Cellular Effects of Sildenafil (Viagra)	0.434	0.0192	PLCH2
P2Y Purigenic Receptor Signaling Pathway	0.421	0.0185	PLCH2
Endothelin-1 Signaling	0.416	0.0182	PLCH2
PPARα/RXRα Activation	0.409	0.0179	PLCH2
Aldosterone Signaling in Epithelial Cells	0.391	0.0169	PLCH2
Role of Macrophages, Fibroblasts and Endothelial Cells in Rheumatoid Arthritis	0.391	0.0169	PLCH2
GABA Receptor Signaling	0.391	0.0169	AP2S1
Adrenomedullin signaling pathway	0.391	0.0169	PLCH2
p70S6K Signaling	0.386	0.0167	PLCH2
D-myo-inositol-5-phosphate Metabolism	0.381	0.0164	PLCH2
14-3-3-mediated Signaling	0.376	0.0161	PLCH2
Endocannabinoid Neuronal Synapse Pathway	0.365	0.0156	PLCH2
Synaptic Long Term Potentiation	0.355	0.0152	PLCH2
Sperm Motility	0.341	0.0145	PLCH2
Superpathway of Inositol Phosphate Compounds	0.332	0.0141	PLCH2
Dopamine-DARPP32 Feedback in cAMP Signaling	0.31	0.0132	PLCH2
Synaptic Long Term Depression	0.306	0.013	PLCH2
Clathrin-mediated Endocytosis Signaling	0.287	0.0122	AP2S1
Gap Junction Signaling	0.287	0.0122	PLCH2
Thrombin Signaling	0.28	0.0119	PLCH2
Cardiac Hypertrophy Signaling	0.273	0.0116	PLCH2
Role of NFAT in Cardiac Hypertrophy	0.256	0.011	PLCH2
Insulin Secretion Signaling Pathway	0.244	0.0105	PLCH2
CREB Signaling in Neurons	0.225	0.0098	PLCH2
Opioid Signaling Pathway	0.195	0.00877	AP2S1
Axonal Guidance Signaling	0	0.00709	PLCH2
Huntington's Disease Signaling	0	0.00775	DCTN1
Protein Kinase A Signaling	0	0.00794	PLCH2
Estrogen Receptor Signaling	0	0.00671	PLCH2
Cardiac Hypertrophy Signaling (Enhanced)	0	0.00847	PLCH2

### Sheet: Cocaine Gain
© 2000-2022 QIAGEN. All rights reserved.
Ingenuity Canonical Pathways	-log(p-value)	Ratio	Molecules
LXR/RXR Activation	8.7	0.353	AHSG,ALB,GC,SERPINA1,TF,TTR
FXR/RXR Activation	8.06	0.286	AHSG,ALB,GC,SERPINA1,TF,TTR
Acute Phase Response Signaling	6	0.136	AHSG,ALB,SERPINA1,SERPINA3,TF,TTR
Atherosclerosis Signaling	2.45	0.182	ALB,SERPINA1
Phosphatidylethanolamine Biosynthesis II	2.08	1	PCYT2
Neuroprotective Role of THOP1 in Alzheimer's Disease	2.03	0.111	IDE,SERPINA3
Caveolar-mediated Endocytosis Signaling	1.86	0.0909	ALB,FLOT1
IL-12 Signaling and Production in Macrophages	1.69	0.0741	ALB,SERPINA1
Clathrin-mediated Endocytosis Signaling	1.53	0.0366	ALB,SERPINA1,TF
Coagulation System	1.39	0.2	SERPINA1
Acyl-CoA Hydrolysis	1.39	0.2	ACOT9
Production of Nitric Oxide and Reactive Oxygen Species in Macrophages	1.16	0.0385	ALB,SERPINA1
Granulocyte Adhesion and Diapedesis	1.05	0.0909	JAM3
Agranulocyte Adhesion and Diapedesis	0.854	0.0556	JAM3
Stearate Biosynthesis I (Animals)	0.81	0.05	ACOT9
tRNA Charging	0.721	0.04	RARS2
Unfolded protein response	0.678	0.0357	HSPH1
Sirtuin Signaling Pathway	0.627	0.018	GABARAPL2,NDUFA9
Glucocorticoid Receptor Signaling	0.614	0.0177	NDUFA9,PC
Iron homeostasis signaling pathway	0.614	0.0303	TF
Ferroptosis Signaling Pathway	0.509	0.0227	TF
Neuroinflammation Signaling Pathway	0.484	0.0213	IDE
Leukocyte Extravasation Signaling	0.442	0.0189	JAM3
Reelin Signaling in Neurons	0.411	0.0172	DCX
Aldosterone Signaling in Epithelial Cells	0.406	0.0169	HSPH1
Tight Junction Signaling	0.378	0.0156	JAM3
Autophagy	0.378	0.0156	GABARAPL2
Oxidative Phosphorylation	0.373	0.0154	NDUFA9
HIF1α Signaling	0.369	0.0152	TF
CXCR4 Signaling	0.345	0.0141	ELMO2
Sertoli Cell-Sertoli Cell Junction Signaling	0.307	0.0125	JAM3
Hepatic Fibrosis Signaling Pathway	0.299	0.0122	TF
Insulin Secretion Signaling Pathway	0.256	0.0105	PC
Mitochondrial Dysfunction	0.253	0.0104	NDUFA9
Protein Ubiquitination Pathway	0.247	0.0102	HSPH1
Estrogen Receptor Signaling	0	0.00671	NDUFA9

### Sheet: Morphine Loss
© 2000-2022 QIAGEN. All rights reserved.
Ingenuity Canonical Pathways	-log(p-value)	Ratio	Molecules
EIF2 Signaling	2.2	0.0342	RPL11,RPL17,RPL21,RPS25
Triacylglycerol Biosynthesis	1.29	0.125	PLPP3
Cell Cycle: G1/S Checkpoint Regulation	1.24	0.111	RPL11
Lipid Antigen Presentation by CD1	1.19	0.1	AP2S1
Synaptogenesis Signaling Pathway	1.14	0.0201	AP2S1,CLASP2,SYT12
Spliceosomal Cycle	1.02	0.0667	SF3B4
Clathrin-mediated Endocytosis Signaling	1	0.0244	AP2S1,CTTN
TR/RXR Activation	0.924	0.0526	SYT12
ATM Signaling	0.886	0.0476	CBX3
Agrin Interactions at Neuromuscular Junction	0.815	0.04	CTTN
CTLA4 Signaling in Cytotoxic T Lymphocytes	0.728	0.0323	AP2S1
Systemic Lupus Erythematosus Signaling	0.672	0.0278	SF3B4
Virus Entry via Endocytic Pathways	0.602	0.0233	AP2S1
Coronavirus Pathogenesis Pathway	0.554	0.0204	RPS25
Tec Kinase Signaling	0.539	0.0196	GTF2I
Leukocyte Extravasation Signaling	0.526	0.0189	CTTN
GABA Receptor Signaling	0.487	0.0169	AP2S1
Integrin Signaling	0.377	0.0123	CTTN
Regulation of eIF4 and p70S6K Signaling	0.358	0.0116	RPS25
mTOR Signaling	0.319	0.0103	RPS25
Opioid Signaling Pathway	0.27	0.00877	AP2S1

### Sheet: Morphine Gain
© 2000-2022 QIAGEN. All rights reserved.
Ingenuity Canonical Pathways	-log(p-value)	Ratio	Molecules
IL-9 Signaling	2.61	1	PIK3R1,PIK3R4
Dendritic Cell Maturation	1.98	0.222	ELP1,PIK3R1,PIK3R4,PLCD1
CD40 Signaling	1.95	0.3	ELP1,PIK3R1,PIK3R4
UVA-Induced MAPK Signaling	1.89	0.172	MTOR,PIK3R1,PIK3R4,PLCD1,SMPD3
Heparan Sulfate Biosynthesis	1.86	0.5	AARS1,SULT4A1
Heparan Sulfate Biosynthesis (Late Stages)	1.86	0.5	AARS1,SULT4A1
Sphingosine-1-phosphate Signaling	1.77	0.161	ASAH1,PIK3R1,PIK3R4,PLCD1,SMPD3
MSP-RON Signaling Pathway	1.65	0.4	PIK3R1,PIK3R4
Role of p14/p19ARF in Tumor Suppression	1.65	0.4	PIK3R1,PIK3R4
Th1 and Th2 Activation Pathway	1.65	0.4	PIK3R1,PIK3R4
Th1 Pathway	1.65	0.4	PIK3R1,PIK3R4
Th2 Pathway	1.65	0.4	PIK3R1,PIK3R4
IL-23 Signaling Pathway	1.65	0.4	PIK3R1,PIK3R4
Lymphotoxin β Receptor Signaling	1.62	0.231	ELP1,PIK3R1,PIK3R4
Ephrin A Signaling	1.62	0.231	CFL1,PIK3R1,PIK3R4
Neuroinflammation Signaling Pathway	1.57	0.128	CALB2,ELP1,GABBR1,IDE,PIK3R1,PIK3R4
p53 Signaling	1.38	0.188	COQ8A,PIK3R1,PIK3R4
Role of PI3K/AKT Signaling in the Pathogenesis of Influenza	1.38	0.188	KPNA3,PIK3R1,PIK3R4
HOTAIR Regulatory Pathway	1.31	0.176	ATG7,PIK3R1,PIK3R4
Sphingosine and Sphingosine-1-phosphate Metabolism	1.3	1	ASAH1
Coenzyme A Biosynthesis	1.3	1	COASY
Chondroitin Sulfate Biosynthesis	1.3	1	SULT4A1
S-methyl-5'-thioadenosine Degradation II	1.3	1	MTAP
Dermatan Sulfate Biosynthesis	1.3	1	SULT4A1
Dermatan Sulfate Biosynthesis (Late Stages)	1.3	1	SULT4A1
Ceramide Degradation	1.3	1	ASAH1
Chondroitin Sulfate Biosynthesis (Late Stages)	1.3	1	SULT4A1
Glycine Degradation (Creatine Biosynthesis)	1.3	1	GAMT
Asparagine Biosynthesis I	1.3	1	ASNS
Sphingomyelin Metabolism	1.3	1	SMPD3
Lactose Degradation III	1.3	1	PSAP
Type II Diabetes Mellitus Signaling	1.3	0.122	ACSL3,MTOR,PIK3R1,PIK3R4,SMPD3
Glycogen Degradation III	1.25	0.25	GAA,MTAP
UVB-Induced MAPK Signaling	1.25	0.167	MTOR,PIK3R1,PIK3R4
IL-4 Signaling	1.25	0.167	MTOR,PIK3R1,PIK3R4
TR/RXR Activation	1.19	0.158	MTOR,PIK3R1,PIK3R4
Reelin Signaling in Neurons	1.18	0.103	AFDN,ARPC5L,CFL1,MTOR,PIK3R1,PIK3R4
Role of IL-17A in Arthritis	1.15	0.222	PIK3R1,PIK3R4
EGF Signaling	1.13	0.15	MTOR,PIK3R1,PIK3R4
CD28 Signaling in T Helper Cells	1.11	0.121	ARPC5L,ELP1,PIK3R1,PIK3R4
Gα12/13 Signaling	1.11	0.121	CDH13,ELP1,PIK3R1,PIK3R4
PAK Signaling	1.11	0.121	CFL1,GIT1,PIK3R1,PIK3R4
B Cell Receptor Signaling	1.09	0.106	CFL1,ELP1,MTOR,PIK3R1,PIK3R4
Lipid Antigen Presentation by CD1	1.07	0.2	AP2A1,PSAP
Apelin Cardiomyocyte Signaling Pathway	1.07	0.118	PIK3R1,PIK3R4,PLCD1,SLC8A2
CNTF Signaling	1.03	0.136	MTOR,PIK3R1,PIK3R4
RANK Signaling in Osteoclasts	1.03	0.136	ELP1,PIK3R1,PIK3R4
Fatty Acid β-oxidation I	1.03	0.136	ACAA1,ACSL3,ECI2
Retinoic acid Mediated Apoptosis Signaling	1.01	0.5	DAP3
Prostanoid Biosynthesis	1.01	0.5	PTGES2
Fatty Acid β-oxidation III (Unsaturated, Odd Number)	1.01	0.5	ECI2
Docosahexaenoic Acid (DHA) Signaling	0.996	0.182	PIK3R1,PIK3R4
Systemic Lupus Erythematosus Signaling	0.996	0.111	MTOR,PIK3R1,PIK3R4,SNRNP200
IL-15 Signaling	0.987	0.13	MTOR,PIK3R1,PIK3R4
Angiopoietin Signaling	0.987	0.13	ELP1,PIK3R1,PIK3R4
Phagosome Formation	0.987	0.13	PIK3R1,PIK3R4,PLCD1
Role of Osteoblasts, Osteoclasts and Chondrocytes in Rheumatoid Arthritis	0.943	0.125	ELP1,PIK3R1,PIK3R4
JAK/Stat Signaling	0.943	0.125	MTOR,PIK3R1,PIK3R4
Apelin Pancreas Signaling Pathway	0.932	0.167	PIK3R1,PIK3R4
Synaptogenesis Signaling Pathway	0.928	0.0738	AFDN,AP2A1,ARPC5L,CDH13,CFL1,MTOR,NLGN2,NLGN3,PIK3R1,PIK3R4,SYT17
Natural Killer Cell Signaling	0.9	0.103	CFL1,MTOR,PIK3R1,PIK3R4
Growth Hormone Signaling	0.873	0.154	PIK3R1,PIK3R4
NF-κB Activation by Viruses	0.866	0.115	ELP1,PIK3R1,PIK3R4
FLT3 Signaling in Hematopoietic Progenitor Cells	0.866	0.115	MTOR,PIK3R1,PIK3R4
Thyroid Cancer Signaling	0.866	0.115	MTOR,PIK3R1,PIK3R4
Leptin Signaling in Obesity	0.866	0.115	PIK3R1,PIK3R4,PLCD1
Heme Biosynthesis from Uroporphyrinogen-III I	0.848	0.333	CPOX
Glutathione Biosynthesis	0.848	0.333	GSS
T Cell Receptor Signaling	0.842	0.0976	ELP1,MTOR,PIK3R1,PIK3R4
Endocannabinoid Cancer Inhibition Pathway	0.842	0.0976	MTOR,PIK3R1,PIK3R4,SMPD3
IL-12 Signaling and Production in Macrophages	0.83	0.111	ELP1,PIK3R1,PIK3R4
IL-17A Signaling in Airway Cells	0.821	0.143	PIK3R1,PIK3R4
PD-1, PD-L1 cancer immunotherapy pathway	0.821	0.143	PIK3R1,PIK3R4
IL-6 Signaling	0.796	0.107	ELP1,PIK3R1,PIK3R4
Glioblastoma Multiforme Signaling	0.788	0.093	MTOR,PIK3R1,PIK3R4,PLCD1
Small Cell Lung Cancer Signaling	0.772	0.133	PIK3R1,PIK3R4
MSP-RON Signaling In Macrophages Pathway	0.772	0.133	PIK3R1,PIK3R4
LPS-stimulated MAPK Signaling	0.764	0.103	ELP1,PIK3R1,PIK3R4
Acute Phase Response Signaling	0.762	0.0909	ELP1,FTL,MTOR,PIK3R1
Acute Myeloid Leukemia Signaling	0.733	0.1	MTOR,PIK3R1,PIK3R4
Sucrose Degradation V (Mammalian)	0.733	0.25	ALDOC
Heme Biosynthesis II	0.733	0.25	CPOX
Th17 Activation Pathway	0.733	0.25	MTOR
Eicosanoid Signaling	0.733	0.25	PTGES2
IL-7 Signaling Pathway	0.728	0.125	PIK3R1,PIK3R4
CTLA4 Signaling in Cytotoxic T Lymphocytes	0.703	0.0968	AP2A1,PIK3R1,PIK3R4
Renal Cell Carcinoma Signaling	0.703	0.0968	ELOC,PIK3R1,PIK3R4
Signaling by Rho Family GTPases	0.703	0.0729	ARPC5L,CDH13,CFL1,PIK3R1,PIK3R4,SEPTIN10,SEPTIN8
Role of Tissue Factor in Cancer	0.693	0.0851	CFL1,MTOR,PIK3R1,PIK3R4
Role of Pattern Recognition Receptors in Recognition of Bacteria and Viruses	0.686	0.118	PIK3R1,PIK3R4
Role of JAK1 and JAK3 in γc Cytokine Signaling	0.686	0.118	PIK3R1,PIK3R4
Protein Ubiquitination Pathway	0.674	0.0714	DNAJB4,ELOC,PSMA4,PSMC2,UBE2L3,USP11,USP24
Ceramide Signaling	0.65	0.0909	PIK3R1,PIK3R4,SMPD3
Prostate Cancer Signaling	0.65	0.0909	MTOR,PIK3R1,PIK3R4
NGF Signaling	0.65	0.0909	PIK3R1,PIK3R4,SMPD3
FGF Signaling	0.65	0.111	PIK3R1,PIK3R4
T Cell Exhaustion Signaling Pathway	0.65	0.0909	MTOR,PIK3R1,PIK3R4
Activation of IRF by Cytosolic Pattern Recognition Receptors	0.648	0.2	ELP1
B Cell Activating Factor Signaling	0.648	0.2	ELP1
April Mediated Signaling	0.648	0.2	ELP1
Acyl-CoA Hydrolysis	0.648	0.2	ACOT7
Rac Signaling	0.629	0.08	ARPC5L,CFL1,PIK3R1,PIK3R4
Regulation Of The Epithelial Mesenchymal Transition By Growth Factors Pathway	0.625	0.0882	MTOR,PIK3R1,PIK3R4
ErbB Signaling	0.6	0.0857	MTOR,PIK3R1,PIK3R4
Regulation of eIF4 and p70S6K Signaling	0.595	0.0698	EIF3A,EIF3J,MTOR,PIK3R1,PIK3R4,RPS15
Stearate Biosynthesis I (Animals)	0.582	0.1	ACOT7,ACSL3
IL-10 Signaling	0.578	0.167	ELP1
γ-glutamyl Cycle	0.578	0.167	GSS
Superpathway of Inositol Phosphate Compounds	0.559	0.0704	MDP1,NUDT3,PIK3R1,PIK3R4,PLCD1
Ovarian Cancer Signaling	0.556	0.0811	MTOR,PIK3R1,PIK3R4
ILK Signaling	0.553	0.0741	CFL1,MTOR,PIK3R1,PIK3R4
Melanoma Signaling	0.551	0.0952	PIK3R1,PIK3R4
Pancreatic Adenocarcinoma Signaling	0.551	0.0952	PIK3R1,PIK3R4
RhoA Signaling	0.536	0.0727	ARPC5L,CFL1,SEPTIN10,SEPTIN8
Cdc42 Signaling	0.535	0.0789	ARPC5L,CFL1,EXOC2
MSP-RON Signaling In Cancer Cells Pathway	0.535	0.0789	MTOR,PIK3R1,PIK3R4
iCOS-iCOSL Signaling in T Helper Cells	0.524	0.0909	PIK3R1,PIK3R4
Role of NANOG in Mammalian Embryonic Stem Cell Pluripotency	0.524	0.0909	PIK3R1,PIK3R4
Neurotrophin/TRK Signaling	0.524	0.0909	PIK3R1,PIK3R4
SPINK1 General Cancer Pathway	0.524	0.0909	PIK3R1,PIK3R4
Fatty Acid Activation	0.523	0.143	ACSL3
Glycogen Degradation II	0.523	0.143	MTAP
Leucine Degradation I	0.523	0.143	MCCC1
Phenylalanine Degradation IV (Mammalian, via Side Chain)	0.523	0.143	ACSF3
Xenobiotic Metabolism General Signaling Pathway	0.514	0.0769	FTL,PIK3R1,PIK3R4
Estrogen-Dependent Breast Cancer Signaling	0.498	0.087	PIK3R1,PIK3R4
Glioma Invasiveness Signaling	0.498	0.087	PIK3R1,PIK3R4
ErbB2-ErbB3 Signaling	0.498	0.087	PIK3R1,PIK3R4
GDNF Family Ligand-Receptor Interactions	0.498	0.087	PIK3R1,PIK3R4
Erythropoietin Signaling Pathway	0.495	0.075	MTOR,PIK3R1,PIK3R4
CD27 Signaling in Lymphocytes	0.475	0.125	ELP1
4-1BB Signaling in T Lymphocytes	0.475	0.125	ELP1
γ-linolenate Biosynthesis II (Animals)	0.475	0.125	ACSL3
Triacylglycerol Degradation	0.475	0.125	AARS1
Mitochondrial L-carnitine Shuttle Pathway	0.475	0.125	ACSL3
Aldosterone Signaling in Epithelial Cells	0.472	0.0678	DNAJB4,PIK3R1,PIK3R4,PLCD1
Role of Macrophages, Fibroblasts and Endothelial Cells in Rheumatoid Arthritis	0.472	0.0678	ELP1,PIK3R1,PIK3R4,PLCD1
Mouse Embryonic Stem Cell Pluripotency	0.472	0.0833	PIK3R1,PIK3R4
PEDF Signaling	0.472	0.0833	PIK3R1,PIK3R4
NRF2-mediated Oxidative Stress Response	0.461	0.0641	DNAJB4,ERP29,FTL,PIK3R1,PIK3R4
p70S6K Signaling	0.458	0.0667	MTOR,PIK3R1,PIK3R4,PLCD1
FAK Signaling	0.458	0.0714	ASAP1,PIK3R1,PIK3R4
mTOR Signaling	0.455	0.0619	EIF3A,EIF3J,MTOR,PIK3R1,PIK3R4,RPS15
IL-17 Signaling	0.45	0.08	PIK3R1,PIK3R4
Thrombopoietin Signaling	0.45	0.08	PIK3R1,PIK3R4
tRNA Charging	0.45	0.08	AARS1,MARS1
IL-2 Signaling	0.45	0.08	PIK3R1,PIK3R4
Virus Entry via Endocytic Pathways	0.441	0.0698	AP2A1,PIK3R1,PIK3R4
Phospholipases	0.434	0.111	PLCD1
Hereditary Breast Cancer Signaling	0.428	0.0769	PIK3R1,PIK3R4
Tumor Microenvironment Pathway	0.428	0.0769	PIK3R1,PIK3R4
Neuropathic Pain Signaling In Dorsal Horn Neurons	0.426	0.0682	PIK3R1,PIK3R4,PLCD1
Glioma Signaling	0.426	0.0682	MTOR,PIK3R1,PIK3R4
Integrin Signaling	0.425	0.0617	ARPC5L,ASAP1,GIT1,PIK3R1,PIK3R4
Actin Cytoskeleton Signaling	0.413	0.061	ARPC5L,CFL1,GIT1,PIK3R1,PIK3R4
Systemic Lupus Erythematosus In B Cell Signaling Pathway	0.41	0.0667	MTOR,PIK3R1,PIK3R4
NAD Signaling Pathway	0.407	0.0741	PIK3R1,PIK3R4
Endometrial Cancer Signaling	0.407	0.0741	PIK3R1,PIK3R4
Non-Small Cell Lung Cancer Signaling	0.407	0.0741	PIK3R1,PIK3R4
VEGF Family Ligand-Receptor Interactions	0.407	0.0741	PIK3R1,PIK3R4
ErbB4 Signaling	0.407	0.0741	PIK3R1,PIK3R4
Macropinocytosis Signaling	0.407	0.0741	PIK3R1,PIK3R4
Role of NFAT in Regulation of the Immune Response	0.403	0.0625	ELP1,KPNA3,PIK3R1,PIK3R4
Autophagy	0.403	0.0625	ATG7,MTOR,PIK3R1,PIK3R4
Oxidative Phosphorylation	0.391	0.0615	ATP5MF,ATP5PB,DMAC2L,NDUFA13
Prolactin Signaling	0.388	0.0714	PIK3R1,PIK3R4
HIF1α Signaling	0.379	0.0606	ELOC,MTOR,PIK3R1,PIK3R4
3-phosphoinositide Biosynthesis	0.379	0.0606	MDP1,NUDT3,PIK3R1,PIK3R4
FcγRIIB Signaling in B Lymphocytes	0.37	0.069	PIK3R1,PIK3R4
NF-κB Signaling	0.37	0.069	PIK3R1,PIK3R4
G-Protein Coupled Receptor Signaling	0.37	0.0581	ELP1,GABBR1,PDE1C,PIK3R1,PIK3R4
Induction of Apoptosis by HIV1	0.367	0.0909	ELP1
D-myo-inositol (1,4,5)-Trisphosphate Biosynthesis	0.367	0.0909	PLCD1
Wnt/Ca+ pathway	0.367	0.0909	PLCD1
Insulin Receptor Signaling	0.367	0.0625	MTOR,PIK3R1,PIK3R4
Coronavirus Pathogenesis Pathway	0.354	0.0612	ATP6AP1,PTGES2,RPS15
Chronic Myeloid Leukemia Signaling	0.353	0.0667	PIK3R1,PIK3R4
Regulation of the Epithelial-Mesenchymal Transition Pathway	0.353	0.0667	PIK3R1,PIK3R4
PDGF Signaling	0.353	0.0667	PIK3R1,PIK3R4
Germ Cell-Sertoli Cell Junction Signaling	0.345	0.058	AFDN,CFL1,PIK3R1,PIK3R4
VDR/RXR Activation	0.339	0.0833	SERPINB1
RAN Signaling	0.339	0.0833	KPNA3
Death Receptor Signaling	0.339	0.0833	ELP1
HMGB1 Signaling	0.336	0.0645	PIK3R1,PIK3R4
Human Embryonic Stem Cell Pluripotency	0.336	0.0645	PIK3R1,PIK3R4
SAPK/JNK Signaling	0.336	0.0645	PIK3R1,PIK3R4
GP6 Signaling Pathway	0.336	0.0645	PIK3R1,PIK3R4
Huntington's Disease Signaling	0.334	0.0543	ATP5PB,MTOR,PACSIN1,PIK3R1,PIK3R4,PSMA4,PSMC2
Nitric Oxide Signaling in the Cardiovascular System	0.328	0.0588	PDE1C,PIK3R1,PIK3R4
IL-8 Signaling	0.324	0.0563	ELP1,MTOR,PIK3R1,PIK3R4
Melanocyte Development and Pigmentation Signaling	0.321	0.0625	PIK3R1,PIK3R4
GM-CSF Signaling	0.321	0.0625	PIK3R1,PIK3R4
Production of Nitric Oxide and Reactive Oxygen Species in Macrophages	0.316	0.0577	ELP1,PIK3R1,PIK3R4
Adipogenesis pathway	0.314	0.0769	ATG7
Osteoarthritis Pathway	0.314	0.0769	MTOR
Iron homeostasis signaling pathway	0.306	0.0606	ATP6AP1,FTL
Glucocorticoid Receptor Signaling	0.305	0.0531	ATP5PB,ELP1,NDUFA13,PCK2,PIK3R1,PIK3R4
Leukocyte Extravasation Signaling	0.305	0.0566	AFDN,PIK3R1,PIK3R4
P2Y Purigenic Receptor Signaling Pathway	0.294	0.0556	PIK3R1,PIK3R4,PLCD1
IL-3 Signaling	0.292	0.0588	PIK3R1,PIK3R4
Insulin Secretion Signaling Pathway	0.288	0.0526	MTOR,PIK3R1,PIK3R4,PLCD1,SRP68
Xenobiotic Metabolism Signaling	0.287	0.0533	FTL,PIK3R1,PIK3R4,SULT4A1
Endothelin-1 Signaling	0.283	0.0545	PIK3R1,PIK3R4,PLCD1
PI3K/AKT Signaling	0.283	0.0545	ELP1,MTOR,PIK3R1
Semaphorin Neuronal Repulsive Signaling Pathway	0.283	0.0545	CFL1,PIK3R1,PIK3R4
Fc Epsilon RI Signaling	0.279	0.0571	PIK3R1,PIK3R4
HGF Signaling	0.279	0.0571	PIK3R1,PIK3R4
PPARα/RXRα Activation	0.273	0.0536	ACAA1,ELP1,PLCD1
HER-2 Signaling in Breast Cancer	0.273	0.0536	MTOR,PIK3R1,PIK3R4
Spliceosomal Cycle	0.272	0.0667	SNRNP200
tRNA Splicing	0.272	0.0667	PDE1C
Glycolysis I	0.272	0.0667	ALDOC
Gluconeogenesis I	0.272	0.0667	ALDOC
Antiproliferative Role of Somatostatin Receptor 2	0.267	0.0556	PIK3R1,PIK3R4
Apelin Endothelial Signaling Pathway	0.264	0.0526	MTOR,PIK3R1,PIK3R4
Polyamine Regulation in Colon Cancer	0.255	0.0541	PSMA4,PSMC2
Endocannabinoid Developing Neuron Pathway	0.254	0.0517	MTOR,PIK3R1,PIK3R4
PXR/RXR Activation	0.253	0.0625	PCK2
Adrenomedullin signaling pathway	0.245	0.0508	PIK3R1,PIK3R4,PLCD1
Systemic Lupus Erythematosus In T Cell Signaling Pathway	0.245	0.0508	MTOR,PIK3R1,PIK3R4
Amyotrophic Lateral Sclerosis Signaling	0.243	0.0526	PIK3R1,PIK3R4
Paxillin Signaling	0.243	0.0526	PIK3R1,PIK3R4
Telomerase Signaling	0.243	0.0526	PIK3R1,PIK3R4
PTEN Signaling	0.243	0.0526	ELP1,PIK3R1
FAT10 Signaling Pathway	0.243	0.0526	PSMA4,PSMC2
CCR3 Signaling in Eosinophils	0.236	0.05	CFL1,PIK3R1,PIK3R4
PKCθ Signaling in T Lymphocytes	0.233	0.0513	PIK3R1,PIK3R4
Regulation of Actin-based Motility by Rho	0.223	0.05	ARPC5L,CFL1
IGF-1 Signaling	0.223	0.05	PIK3R1,PIK3R4
VEGF Signaling	0.223	0.05	PIK3R1,PIK3R4
Neuroprotective Role of THOP1 in Alzheimer's Disease	0.22	0.0556	IDE
Hypoxia Signaling in the Cardiovascular System	0.22	0.0556	UBE2L3
Hepatic Cholestasis	0.193	0.05	ELP1
Role of PKR in Interferon Induction and Antiviral Response	0.193	0.05	ELP1
PPAR Signaling	0.193	0.05	ELP1
Coronavirus Replication Pathway	0.193	0.05	COPB1
Dilated Cardiomyopathy Signaling Pathway	0	0.0192	MTOR
Neuregulin Signaling	0	0.0476	MTOR,PIK3R1
Synaptic Long Term Potentiation	0	0.0152	PLCD1
Axonal Guidance Signaling	0	0.0493	ARPC5L,CFL1,GIT1,PIK3R1,PIK3R4,PLCD1,ROBO1
Synaptic Long Term Depression	0	0.013	PLCD1
LPS/IL-1 Mediated Inhibition of RXR Function	0	0.0488	ACSL3,SULT4A1
Mitochondrial Dysfunction	0	0.0417	ATP5MF,ATP5PB,DMAC2L,NDUFA13
FXR/RXR Activation	0	0.0476	PCK2
Tight Junction Signaling	0	0.0156	AFDN
RAR Activation	0	0.0227	PIK3R1
14-3-3-mediated Signaling	0	0.0484	PIK3R1,PIK3R4,PLCD1
α-Adrenergic Signaling	0	0.0169	SLC8A2
Caveolar-mediated Endocytosis Signaling	0	0.0455	COPB1
Clathrin-mediated Endocytosis Signaling	0	0.0488	AP2A1,ARPC5L,PIK3R1,PIK3R4
Fcγ Receptor-mediated Phagocytosis in Macrophages and Monocytes	0	0.0476	ARPC5L,PIK3R1
fMLP Signaling in Neutrophils	0	0.0492	ARPC5L,PIK3R1,PIK3R4
CXCR4 Signaling	0	0.0423	ELMO1,PIK3R1,PIK3R4
Melatonin Signaling	0	0.0263	PLCD1
Cellular Effects of Sildenafil (Viagra)	0	0.0385	PDE1C,PLCD1
Relaxin Signaling	0	0.0484	PDE1C,PIK3R1,PIK3R4
Factors Promoting Cardiogenesis in Vertebrates	0	0.04	PLCD1
Renin-Angiotensin Signaling	0	0.0444	PIK3R1,PIK3R4
Semaphorin Signaling in Neurons	0	0.0357	CFL1
Thrombin Signaling	0	0.0357	PIK3R1,PIK3R4,PLCD1
Cardiac Hypertrophy Signaling	0	0.0465	MTOR,PIK3R1,PIK3R4,PLCD1
Molecular Mechanisms of Cancer	0	0.019	PIK3R1,PIK3R4
CREB Signaling in Neurons	0	0.0392	GABBR1,PIK3R1,PIK3R4,PLCD1
Colorectal Cancer Metastasis Signaling	0	0.0299	PIK3R1,PIK3R4
EIF2 Signaling	0	0.0427	EIF3A,EIF3J,PIK3R1,PIK3R4,RPS15
AMPK Signaling	0	0.0476	MTOR,PCK2,PIK3R1,PIK3R4
Phospholipase C Signaling	0	0.0141	PLCD1
Protein Kinase A Signaling	0	0.0159	PDE1C,PLCD1
Role of NFAT in Cardiac Hypertrophy	0	0.044	PIK3R1,PIK3R4,PLCD1,SLC8A2
IL-1 Signaling	0	0.0278	ELP1
Breast Cancer Regulation by Stathmin1	0	0.0392	GABBR1,MTOR,PIK3R1,PIK3R4
Regulation of IL-2 Expression in Activated and Anergic T Lymphocytes	0	0.037	ELP1
PI3K Signaling in B Lymphocytes	0	0.0465	PIK3R1,PLCD1
Actin Nucleation by ARP-WASP Complex	0	0.0303	ARPC5L
Dopamine-DARPP32 Feedback in cAMP Signaling	0	0.0132	PLCD1
RhoGDI Signaling	0	0.04	ARPC5L,CDH13,CFL1
Sertoli Cell-Sertoli Cell Junction Signaling	0	0.0125	AFDN
Gap Junction Signaling	0	0.0366	PIK3R1,PIK3R4,PLCD1
eNOS Signaling	0	0.0444	PIK3R1,PIK3R4
Ephrin B Signaling	0	0.025	CFL1
D-myo-inositol-5-phosphate Metabolism	0	0.0492	MDP1,NUDT3,PLCD1
D-myo-inositol (1,4,5,6)-Tetrakisphosphate Biosynthesis	0	0.0357	MDP1,NUDT3
D-myo-inositol (3,4,5,6)-tetrakisphosphate Biosynthesis	0	0.0357	MDP1,NUDT3
3-phosphoinositide Degradation	0	0.0339	MDP1,NUDT3
Antioxidant Action of Vitamin C	0	0.0476	PLCD1
Epithelial Adherens Junction Signaling	0	0.0299	AFDN,ARPC5L
Gαi Signaling	0	0.0189	GABBR1
Gαq Signaling	0	0.0328	PIK3R1,PIK3R4
Remodeling of Epithelial Adherens Junctions	0	0.0426	ARPC5L,EXOC2
Sperm Motility	0	0.029	PDE1C,PLCD1
Tec Kinase Signaling	0	0.0392	PIK3R1,PIK3R4
UVC-Induced MAPK Signaling	0	0.0357	SMPD3
STAT3 Pathway	0	0.0476	NDUFA13
Unfolded protein response	0	0.0357	DNAJB4
Estrogen Receptor Signaling	0	0.047	ATP5PB,CFL1,MTOR,NDUFA13,PIK3R1,PIK3R4,PLCD1
ERK/MAPK Signaling	0	0.029	PIK3R1,PIK3R4
Cardiac β-adrenergic Signaling	0	0.025	PDE1C,SLC8A2
GABA Receptor Signaling	0	0.0339	AP2A1,GABBR1
Chemokine Signaling	0	0.0256	CFL1
cAMP-mediated signaling	0	0.0312	GABBR1,PDE1C
Apoptosis Signaling	0	0.0333	ELP1
GPCR-Mediated Integration of Enteroendocrine Signaling Exemplified by an L Cell	0	0.0417	PLCD1
GPCR-Mediated Nutrient Sensing in Enteroendocrine Cells	0	0.0213	PLCD1
Gustation Pathway	0	0.0222	PDE1C
Phagosome Maturation	0	0.0154	ATP6AP1
Cancer Drug Resistance By Drug Efflux	0	0.0455	PIK3R1
Sirtuin Signaling Pathway	0	0.045	ATG7,ATP5PB,MTOR,NDUFA13,PCK2
Opioid Signaling Pathway	0	0.0175	AP2A1,PDE1C
Endocannabinoid Neuronal Synapse Pathway	0	0.0156	PLCD1
BAG2 Signaling Pathway	0	0.0426	PSMA4,PSMC2
Cardiac Hypertrophy Signaling (Enhanced)	0	0.0424	MTOR,PDE1C,PIK3R1,PIK3R4,PLCD1
Senescence Pathway	0	0.0429	MTOR,PIK3R1,PIK3R4
Inhibition of ARE-Mediated mRNA Degradation Pathway	0	0.0286	PSMA4,PSMC2
Hepatic Fibrosis Signaling Pathway	0	0.0488	FTL,MTOR,PIK3R1,PIK3R4
BEX2 Signaling Pathway	0	0.0435	MTOR
Xenobiotic Metabolism CAR Signaling Pathway	0	0.0208	SULT4A1
Xenobiotic Metabolism PXR Signaling Pathway	0	0.0182	SULT4A1
Calcium Signaling	0	0.0145	SLC8A2
Ephrin Receptor Signaling	0	0.0274	ARPC5L,CFL1
Ferroptosis Signaling Pathway	0	0.0455	FTL,GSS
Role of MAPK Signaling in Promoting the Pathogenesis of Influenza	0	0.0286	ATP6AP1
