## Supplementary material for "Differential Effects of Cocaine and Morphine on the Diurnal Regulation of the Mouse Nucleus Accumbens Proteome": Dataset S10: List of DE and rhythmic overlap for Fig. 5

### Sheet: Sheet1
UniProt	Protein	logFC	Up/Down-regulated	DE P-Value	Gain P-Value
O35969	GAMT	-0.44955	Down	0.000401703	0.000127826
Q8R3B1	PLCD1	-0.32969	Down	0.0212144	0.00161149
Q69Z26	CNTN4	-0.32601	Down	0.0212271	0.00117303
Q5QNQ6	OSBP2	-0.272535	Down	0.0150589	0.00793366
Q9DBR1	XRN2	-0.257768	Down	0.0225744	0.0219908
Q9CQ65	MTAP	-0.221919	Down	0.0300678	0.00199294
Q61595	KTN1	-0.217978	Down	0.014299	0.0130211
Q9ER88	RT29	-0.208845	Down	0.0368045	0.00522503
Q8BWM0	PGES2	-0.204888	Down	0.0499759	0.0114467
Q9JKR6	HYOU1	-0.186689	Down	0.0226295	0.000697142
Q9JIF7	COPB	-0.183216	Down	0.0384438	0.0044041
Q9D0L8	MCES	-0.178536	Down	0.0443202	0.00450866
Q8R326	PSPC1	-0.145346	Down	0.0119699	0.00765575
Q8VD65	PI3R4	-0.142851	Down	0.0367409	0.0382386
Q61024	ASNS	-0.137835	Down	0.0461332	0.00528944
Q8R3Q6	CCD58	0.372178	Up	0.00459161	0.00334001
P97447	FHL1	0.223024	Up	0.0249774	0.00520546
P83940	ELOC	0.217007	Up	0.0109359	0.0177891
Q6PH08	ERC2	0.174355	Up	0.00672872	0.0352797
